# Human macroH2A1 drives nucleosome dephasing and genome instability in histone-humanized yeast

**DOI:** 10.1101/2023.05.06.538725

**Authors:** Max A. B. Haase, Luciana Lazar-Stefanita, Guðjón Ólafsson, Aleksandra Wudzinska, Michael J. Shen, David M. Truong, Jef D. Boeke

## Abstract

In addition to replicative histones, eukaryotic genomes encode a repertoire of non-replicative variant histones providing additional layers of structural and epigenetic regulation. Here, we systematically replaced individual replicative human histones with non-replicative human variant histones using a histone replacement system in yeast. Variants H2A.J, TsH2B, and H3.5 complemented for their respective replicative counterparts. However, macroH2A1 failed to complement and its expression was toxic in yeast, negatively interacting with native yeast histones and kinetochore genes. To isolate yeast with “macroH2A1 chromatin” we decoupled the effects of its macro and histone fold domains, which revealed that both domains sufficed to override native yeast nucleosome positioning. Furthermore, both modified constructs of macroH2A1 exhibited lower nucleosome occupancy that correlated with decreased short-range chromatin interactions (<20 Kb), disrupted centromeric clustering, and increased chromosome instability. While supporting viability, macroH2A1 dramatically alters chromatin organization in yeast, leading to genome instability and massive fitness defects.
