## Supplemental Table 1 for "Human macroH2A1 drives nucleosome dephasing and genome instability in histone-humanized yeast"

### Sheet: Sheet1
Supplemental Table 1. List of Strains used
Table S1. List of Strains used
Strain no.	Name	MAT	Genotype	Plasmid	Markers	Reference	notes
BY4742	Wildtype MATα	α	MATα his3Δ1 leu2Δ0 lys2Δ0 ura3Δ0	–	–	Brachmann CB, et al.
yDT180	DAD1(E50D) hH3.1-core histone humanized	α	his3∆200 leu2∆0 lys2∆0 trp1∆63 ura3∆0 met15∆0 hta2-htb2∆0 hta1-htb1∆0 hht1-hhf1∆0 hht2-hhf2∆0 DAD1(E50D)	pDT109	TRP1	Truong and Boeke.
yDT67	wild type histone shuffle strain	α	his3∆200 leu2∆0 lys2∆0 trp1∆63 ura3∆0 met15∆0 hta2-htb2∆0 hta1-htb1∆0 hht1-hhf1∆0 hht2-hhf2∆0	pDT105	TRP1	Truong and Boeke.
yMAH1132	Histone humanized macroH2A1-HF-sb clone 1 ancestral	α	his3∆200 leu2∆0 lys2∆0 trp1∆63 ura3∆0 met15∆0 hta2-htb2∆0 hta1-htb1∆0 hht1-hhf1∆0 hht2-hhf2∆0 DAD1(E50D)	pMAH592	TRP1	This Study
yMAH1133	Histone humanized macroH2A1-HF-sb clone 2 ancestral	α	his3∆200 leu2∆0 lys2∆0 trp1∆63 ura3∆0 met15∆0 hta2-htb2∆0 hta1-htb1∆0 hht1-hhf1∆0 hht2-hhf2∆0 DAD1(E50D)	pMAH592	TRP1	This Study
yMAH1134	Histone humanized macroH2A1-HF-sb clone 3 ancestral	α	his3∆200 leu2∆0 lys2∆0 trp1∆63 ura3∆0 met15∆0 hta2-htb2∆0 hta1-htb1∆0 hht1-hhf1∆0 hht2-hhf2∆0 DAD1(E50D)	pMAH592	TRP1	This Study
yMAH1135	Histone humanized macroH2A1-HF-sb clone 4 ancestral	α	his3∆200 leu2∆0 lys2∆0 trp1∆63 ura3∆0 met15∆0 hta2-htb2∆0 hta1-htb1∆0 hht1-hhf1∆0 hht2-hhf2∆0 DAD1(E50D)	pMAH592	TRP1	This Study
yMAH1136	Histone humanized macroH2A1-HF-sb clone 5 ancestral	α	his3∆200 leu2∆0 lys2∆0 trp1∆63 ura3∆0 met15∆0 hta2-htb2∆0 hta1-htb1∆0 hht1-hhf1∆0 hht2-hhf2∆0 DAD1(E50D)	pMAH592	TRP1	This Study
yMAH1186	Histone humanized macroH2A1-HF-sb clone 1 gen30	α	his3∆200 leu2∆0 lys2∆0 trp1∆63 ura3∆0 met15∆0 hta2-htb2∆0 hta1-htb1∆0 hht1-hhf1∆0 hht2-hhf2∆0 DAD1(E50D)	pMAH592	TRP1	This Study
yMAH1187	Histone humanized macroH2A1-HF-sb clone 4 gen30	α	his3∆200 leu2∆0 lys2∆0 trp1∆63 ura3∆0 met15∆0 hta2-htb2∆0 hta1-htb1∆0 hht1-hhf1∆0 hht2-hhf2∆0 DAD1(E50D)	pMAH592	TRP1	This Study
yMAH1189	Histone humanized H2Amacro1 clone 2 gen30	α	his3∆200 leu2∆0 lys2∆0 trp1∆63 ura3∆0 met15∆0 hta2-htb2∆0 hta1-htb1∆0 hht1-hhf1∆0 hht2-hhf2∆0 DAD1(E50D)	pMAH283	TRP1	This Study
yMAH1192	Histone humanized H2Amacro1 clone 1 gen30	α	his3∆200 leu2∆0 lys2∆0 trp1∆63 ura3∆0 met15∆0 hta2-htb2∆0 hta1-htb1∆0 hht1-hhf1∆0 hht2-hhf2∆0 DAD1(E50D)	pMAH283	TRP1	This Study
yMAH1194	Histone humanized H2Amacro1 clone 3 gen30	α	his3∆200 leu2∆0 lys2∆0 trp1∆63 ura3∆0 met15∆0 hta2-htb2∆0 hta1-htb1∆0 hht1-hhf1∆0 hht2-hhf2∆0 DAD1(E50D)	pMAH283	TRP1	This Study
yMAH1195	Histone humanized macroH2A1-HF-sb clone 2 gen30	α	his3∆200 leu2∆0 lys2∆0 trp1∆63 ura3∆0 met15∆0 hta2-htb2∆0 hta1-htb1∆0 hht1-hhf1∆0 hht2-hhf2∆0 DAD1(E50D)	pMAH592	TRP1	This Study
yMAH1196	Histone humanized macroH2A1-HF-sb clone 3 gen30	α	his3∆200 leu2∆0 lys2∆0 trp1∆63 ura3∆0 met15∆0 hta2-htb2∆0 hta1-htb1∆0 hht1-hhf1∆0 hht2-hhf2∆0 DAD1(E50D)	pMAH592	TRP1	This Study
yMAH1260	Histone humanized H2Amacro1 clone 1 gen60	α	his3∆200 leu2∆0 lys2∆0 trp1∆63 ura3∆0 met15∆0 hta2-htb2∆0 hta1-htb1∆0 hht1-hhf1∆0 hht2-hhf2∆0 DAD1(E50D)	pMAH283	TRP1	This Study
yMAH1264	Histone humanized H2Amacro1 clone 2 gen60	α	his3∆200 leu2∆0 lys2∆0 trp1∆63 ura3∆0 met15∆0 hta2-htb2∆0 hta1-htb1∆0 hht1-hhf1∆0 hht2-hhf2∆0 DAD1(E50D)	pMAH283	TRP1	This Study
yMAH1267	Histone humanized H2Amacro1 clone 3 gen60	α	his3∆200 leu2∆0 lys2∆0 trp1∆63 ura3∆0 met15∆0 hta2-htb2∆0 hta1-htb1∆0 hht1-hhf1∆0 hht2-hhf2∆0 DAD1(E50D)	pMAH283	TRP1	This Study
yMAH1268	Histone humanized macroH2A1-HF-sb clone 1 gen60	α	his3∆200 leu2∆0 lys2∆0 trp1∆63 ura3∆0 met15∆0 hta2-htb2∆0 hta1-htb1∆0 hht1-hhf1∆0 hht2-hhf2∆0 DAD1(E50D)	pMAH592	TRP1	This Study
yMAH1269	Histone humanized macroH2A1-HF-sb clone 2 gen60	α	his3∆200 leu2∆0 lys2∆0 trp1∆63 ura3∆0 met15∆0 hta2-htb2∆0 hta1-htb1∆0 hht1-hhf1∆0 hht2-hhf2∆0 DAD1(E50D)	pMAH592	TRP1	This Study
yMAH1270	Histone humanized macroH2A1-HF-sb clone 3 gen60	α	his3∆200 leu2∆0 lys2∆0 trp1∆63 ura3∆0 met15∆0 hta2-htb2∆0 hta1-htb1∆0 hht1-hhf1∆0 hht2-hhf2∆0 DAD1(E50D)	pMAH592	TRP1	This Study
yMAH1271	Histone humanized macroH2A1-HF-sb clone 4 gen60	α	his3∆200 leu2∆0 lys2∆0 trp1∆63 ura3∆0 met15∆0 hta2-htb2∆0 hta1-htb1∆0 hht1-hhf1∆0 hht2-hhf2∆0 DAD1(E50D)	pMAH592	TRP1	This Study
yMAH634	Histone humanized H2Amacro1 clone 1 ancestral	α	his3∆200 leu2∆0 lys2∆0 trp1∆63 ura3∆0 met15∆0 hta2-htb2∆0 hta1-htb1∆0 hht1-hhf1∆0 hht2-hhf2∆0 DAD1(E50D)	pMAH283	TRP1	This Study
yMAH635	Histone humanized H2Amacro1 clone 2 ancestral	α	his3∆200 leu2∆0 lys2∆0 trp1∆63 ura3∆0 met15∆0 hta2-htb2∆0 hta1-htb1∆0 hht1-hhf1∆0 hht2-hhf2∆0 DAD1(E50D)	pMAH283	TRP1	This Study
yMAH636	Histone humanized H2Amacro1 clone 3 ancestral	α	his3∆200 leu2∆0 lys2∆0 trp1∆63 ura3∆0 met15∆0 hta2-htb2∆0 hta1-htb1∆0 hht1-hhf1∆0 hht2-hhf2∆0 DAD1(E50D)	pMAH283	TRP1	This Study
yMAH700	Sc histone shuffle strain (Dad1)	α	his3∆200 leu2∆0 lys2∆0 trp1∆63 ura3∆0 met15∆0 hta2-htb2∆0 hta1-htb1∆0 hht1-hhf1∆0 hht2-hhf2∆0 DAD1(E50D)	pDT139	URA3	Haase et al. 2019
yMAH915	Histone humanized TsH2B and H3.5	α	his3∆200 leu2∆0 lys2∆0 trp1∆63 ura3∆0 met15∆0 hta2-htb2∆0 hta1-htb1∆0 hht1-hhf1∆0 hht2-hhf2∆0 DAD1(E50D)	pMAH356	TRP1	This Study	additional clones; yMAH916–920
yMAH921	Histone humanized H2A.J, TsH2B, and H3.5	α	his3∆200 leu2∆0 lys2∆0 trp1∆63 ura3∆0 met15∆0 hta2-htb2∆0 hta1-htb1∆0 hht1-hhf1∆0 hht2-hhf2∆0 DAD1(E50D)	pMAH395	TRP1	This Study	additional clones; yMAH922–926
yMAH1279	NUP49-RFP wild type histone shuffle strain (S. eubaynus)	α	his3∆200 leu2∆0 lys2∆0 trp1∆63 ura3∆0 met15∆0 hta2-htb2∆0 hta1-htb1∆0 hht1-hhf1∆0 hht2-hhf2∆0 DAD1(E50D) NUP49::mScarlet::SpHis5	pMAH316	URA3 HIS3	This Study
yMAH551	swr1∆ Sc histone shuffle strain (Dad1)	α	his3∆200 leu2∆0 lys2∆0 trp1∆63 ura3∆0 met15∆0 hta2-htb2∆0 hta1-htb1∆0 hht1-hhf1∆0 hht2-hhf2∆0 DAD1(E50D) swr1∆	pDT139	URA3	This Study
Note. The full list of mutations in the macroH2A1-HF-sb and H2Amacro1 humanized yeasts may be found in Supplemental Table 5. The testis variant histone humanized strains were not sequenced, thus the parental genotype is listed.
