## Supplemental Table 2 for "Human macroH2A1 drives nucleosome dephasing and genome instability in histone-humanized yeast"

### Sheet: Sheet1
Plasmid	Details	Source	Description	Related to Figure
pDT109	[pRS414-hH3.1-hH4-hH2A-hH2B (HHT2F2HTA1B1 PROs/TERs)] AmpR/TRP1	Truong and Boeke et al., 2017	H.s. Histones H3.1
pDT107	[pRS414-hH3.3-hH4-hH2A-hH2B (HHT2F2HTA1B1 PROs/TERs)] AmpR/TRP1	Truong and Boeke et al., 2017	H.s. Histones H3.3	Fig. S2
pDT139	[pDT137-HTA2-HTB2-HHT1-HHF1/URA3/URA3syn/CEN-ARS/GAL1-10pro/Kan)]	Haase et al., 2019	Superloser S.c. histones
pDT189	[pRS414-hH3.1-hH4-EagI-hH2B (HHT2F2HTA1B1 PROs/TERs)] AmpR/TRP1	This study	H.s. Histones ∆H2A	Fig. 1
pDT190	[pRS414-hH3.1-hH4-hH2A- EagI (HHT2F2HTA1B1 PROs/TERs)] AmpR/TRP1	This study	H.s. Histones ∆H2B	Fig. 1
pDT191	[pRS414-EagI -hH4-hH2A-hH2B (HHT2F2HTA1B1 PROs/TERs)] AmpR/TRP1	This study	H.s. Histones ∆H3	Fig. 1
pDT192	[pRS414-hH3.1-hH4-hH2A.J-hH2B (HHT2F2HTA1B1 PROs/TERs)] AmpR/TRP1	This study	H.s. Histones H2A.J	Fig. 1
pDT193	[pRS414-hH3.1-hH4-hH2A.Bbd-hH2B (HHT2F2HTA1B1 PROs/TERs)] AmpR/TRP1	This study	H.s. Histones H2A.Bbd	Fig. 1
pDT194	[pRS414-hH3.1-hH4-hmacroH2A1-hH2B (HHT2F2HTA1B1 PROs/TERs)] AmpR/TRP1	This study	H.s. Histones macroH2A1	Fig. 1
pDT195	[pRS414-hH3.1-hH4-hH2A-hTsH2B (HHT2F2HTA1B1 PROs/TERs)] AmpR/TRP1	This study	H.s. Histones TsH2B	Fig. 1
pDT196	[pRS414-hH3.1-hH4-hH2A-hH2B.W (HHT2F2HTA1B1 PROs/TERs)] AmpR/TRP1	This study	H.s. Histones H2B.W	Fig. 1
pDT197	[pRS414-hH3.5-hH4-hH2A-hH2B (HHT2F2HTA1B1 PROs/TERs)] AmpR/TRP1	This study	H.s. Histones H3.5	Fig. 1
pDT198	[pRS414-hH3.4-hH4-hH2A-hH2B (HHT2F2HTA1B1 PROs/TERs)] AmpR/TRP1	This study	H.s. Histones H3.4	Fig. 1
pDT199	[pRS414-hH3.1-hH4-hH2A.Z2-hH2B (HHT2F2HTA1B1 PROs/TERs)] AmpR/TRP1	This study	H.s. Histones H2A.Z2	Fig. 1
pDT200	[pRS414-hH3.1-hH4-hmacroH2A2-hH2B (HHT2F2HTA1B1 PROs/TERs)] AmpR/TRP1	This study	H.s. Histones macroH2A2	Fig. 1
pMAH481	[pRS414-hH3.5-K36ins-N79K-hH4-hH2A-hH2B (HHT2F2HTA1B1 PROs/TERs)] AmpR/TRP1	This study	H.s. Histones mut hH3.5-K36ins-N79K	Fig. S2
pMAH632	[pRS414-hH3.5-L103F-hH4-hH2A-hH2B (HHT2F2HTA1B1 PROs/TERs)] AmpR/TRP1	This study	H.s. Histones mut hH3.5-L103F	Fig. S2
pMAH483	[pRS414-hH3.4-V111A-hH4-hH2A-hH2B (HHT2F2HTA1B1 PROs/TERs)] AmpR/TRP1	This study	H.s. Histones mut hH3.4-V111A	Fig. S2
pMAH356	[pRS414-hH3.5-hH4-hH2A-hTsH2B (HHT2F2HTA1B1 PROs/TERs)] AmpR/TRP1	This study	H.s. Histones hH3.5 and hTsH2B	Fig. S2
pMAH395	[pRS414-hH3.5-hH4-hH2A.J-hTsH2B (HHT2F2HTA1B1 PROs/TERs)] AmpR/TRP1	This study	H.s. Histones hH3.5, hTsH2B, and hH2A.J	Fig. S2
pMAH021	[pRS416-pRS414-hH3.1rc-hH4rc-hH2Arc-EagI (HHT1F1HTA2B2 PROs/TERs)] AmpR/URA3	This study	H.s. Histones ∆H2B recoded plasmid
pMAH022	[pRS416-pRS414-hH3.1rc-hH4rc-hH2Arc-hH2Brc (HHT1F1HTA2B2 PROs/TERs)] AmpR/URA3	This study	H.s. Histones recoded plasmid	Fig. 2
pMAH027	[pRS416-pRS414-hH3.1rc-hH4rc-EagI-hH2Brc (HHT1F1HTA2B2 PROs/TERs)] AmpR/URA3	This study	H.s. Histones ∆H2A recoded plasmid
pMAH028	[pRS416-pRS414-EagI-hH4rc-hH2Arc-hH2Brc (HHT1F1HTA2B2 PROs/TERs)] AmpR/URA3	This study	H.s. Histones ∆H3 recoded plasmid
pMAH80	[pRS416-pRS414-hH3.1rc-hH4rc-hH2Arc-hTsH2B (HHT1F1HTA2B2 PROs/TERs)] AmpR/URA3	This study	H.s. Histones TsH2B recoded plasmid
pMAH81	[pRS416-pRS414-hH3.1rc-hH4rc-hH2Arc-hH2B.W (HHT1F1HTA2B2 PROs/TERs)] AmpR/URA3	This study	H.s. Histones H2B.W recoded plasmid
pMAH82	[pRS416-pRS414-hH3.4-hH4rc-hH2Arc-hH2Brc (HHT1F1HTA2B2 PROs/TERs)] AmpR/URA3	This study	H.s. Histones H3.4 recoded plasmid
pMAH83	[pRS416-pRS414-hH3.5-hH4rc-hH2Arc-hH2Brc (HHT1F1HTA2B2 PROs/TERs)] AmpR/URA3	This study	H.s. Histones H3.5 recoded plasmid
pMAH84	[pRS416-pRS414-hH3.1rc-hH4rc-hH2A.Z2-hH2Brc (HHT1F1HTA2B2 PROs/TERs)] AmpR/URA3	This study	H.s. Histones H2A.Z recoded plasmid
pMAH85	[pRS416-pRS414-hH3.1rc-hH4rc-hH2A.Bbd-hH2Brc (HHT1F1HTA2B2 PROs/TERs)] AmpR/URA3	This study	H.s. Histones H2A.Bbd recoded plasmid
pMAH86	[pRS416-pRS414-hH3.1rc-hH4rc-hH2A.J-hH2Brc (HHT1F1HTA2B2 PROs/TERs)] AmpR/URA3	This study	H.s. Histones H2A.J recoded plasmid
pMAH87	[pRS416-pRS414-hH3.1rc-hH4rc-hmacroH2A1-hH2Brc (HHT1F1HTA2B2 PROs/TERs)] AmpR/URA3	This study	H.s. Histones macroH2A1 recoded plasmid	Fig. 2
pMAH88	[pRS416-pRS414-hH3.1rc-hH4rc-hmacroH2A2-hH2Brc (HHT1F1HTA2B2 PROs/TERs)] AmpR/URA3	This study	H.s. Histones macroH2A2 recoded plasmid
pMAH276	[pTwist30-GAL1-pro/CEN-ARS/URA3/hH3.1-b-hH4-b-GFPmacroH2A1-hH2B.1C/URA3syn] KanR/URA3	This study	H.s. Histones GFP-macroH2A1	Fig. 2
pMAH282	[pTwist30-GAL1-pro/CEN-ARS/URA3/hH3.1-b-hH4-b-GFP-hH2A-hH2B.1C/URA3syn] KanR/URA3	This study	H.s. Histones GFP-H2A	Fig. 2
pMAH692	[pGOL17-pAV115-pGAL-macroH2A1] AmpR/LEU2	This study	GAL Inducible macroH2A1 expression plasmid	Fig. 2; S3
pMAH690	[pGOL17-pAV115-pGAL-ndeI] AmpR/LEU2	This study	GAL Inducible empty expression plasmid	Fig. 2; S3
pMAH342	[pDT109-pMAH22 (hH3.1-hH4-hH2A-hH2B (HHT2F2HTA1B1 PROs/TERs)-hH3.1rc-hH4rc-hH2Arc-hH2Brc (HTA2B2HHT1F1 PROs/TERs))] AmpR/TRP1	This study	H.s. Histone dual copy plasmid	Fig. 2; S6
pMAH345	[pDT109-pMAH22 (hH3.1-hH4-hH2A-hH2B (HHT2F2HTA1B1 PROs/TERs)-hH3.1rc-hH4rc-EagI-hH2Brc (HTA2B2HHT1F1 PROs/TERs))] AmpR/TRP1	This study	H.s. Histone dual copy plasmid ∆H2A	Fig. S6
pMAH352	[pDT109-pMAH22 (hH3.1-hH4-hH2A-hH2B (HHT2F2HTA1B1 PROs/TERs)-EagI-hH4rc-hH2Arc-hH2Brc (HTA2B2HHT1F1 PROs/TERs))] AmpR/TRP1	This study	H.s. Histone dual copy plasmid ∆H3	Fig. S6
pMAH354	[pDT109-pMAH22 (hH3.1-hH4-hH2A-hH2B (HHT2F2HTA1B1 PROs/TERs)-hH3.1rc-hH4rc-hH2Arc-EagI (HTA2B2HHT1F1 PROs/TERs))] AmpR/TRP1	This study	H.s. Histone dual copy plasmid ∆H2B	Fig. S6
pMAH362	[pDT109-pMAH22 (hH3.1-hH4-hH2A-hH2B (HHT2F2HTA1B1 PROs/TERs)-hH3.5-hH4rc-hH2Arc-hH2Brc (HTA2B2HHT1F1 PROs/TERs)) AmpR/TRP1	This study	H.s. Histone dual copy plasmid H3.5	Fig. S6
pMAH365	[pDT109-pMAH22 (hH3.1-hH4-hH2A-hH2B (HHT2F2HTA1B1 PROs/TERs)-hH3.4-hH4rc-hH2Arc-hH2Brc (HTA2B2HHT1F1 PROs/TERs))] AmpR/TRP1	This study	H.s. Histone dual copy plasmid H3.4	Fig. S6
pMAH368	[pDT109-pMAH22 (hH3.1-hH4-hH2A-hH2B (HHT2F2HTA1B1 PROs/TERs)-hH3.1rc-hH4rc-hH2Arc-hTsH2B (HTA2B2HHT1F1 PROs/TERs))] AmpR/TRP1	This study	H.s. Histone dual copy plasmid TsH2B	Fig. S6
pMAH371	[pDT109-pMAH22 (hH3.1-hH4-hH2A-hH2B (HHT2F2HTA1B1 PROs/TERs)-hH3.1rc-hH4rc-hH2Arc-hH2B.W (HTA2B2HHT1F1 PROs/TERs))] AmpR/TRP1	This study	H.s. Histone dual copy plasmid H2B.W	Fig. S6
pMAH385	[pDT109-pMAH22 (hH3.1-hH4-hH2A-hH2B (HHT2F2HTA1B1 PROs/TERs)-hH3.1rc-hH4rc-hmacroH2A2-hH2Brc (HTA2B2HHT1F1 PROs/TERs))] AmpR/TRP1	This study	H.s. Histone dual copy plasmid macroH2A2	Fig. S6
pMAH387	[pDT109-pMAH22 (hH3.1-hH4-hH2A-hH2B (HHT2F2HTA1B1 PROs/TERs)-hH3.1rc-hH4rc-hmacroH2A1-hH2Brc (HTA2B2HHT1F1 PROs/TERs))] AmpR/TRP1	This study	H.s. Histone dual copy plasmid macroH2A1	Fig. 2; S6
pMAH390	[pDT109-pMAH22 (hH3.1-hH4-hH2A-hH2B (HHT2F2HTA1B1 PROs/TERs)-hH3.1rc-hH4rc-hH2A.Z2-hH2Brc (HTA2B2HHT1F1 PROs/TERs))] AmpR/TRP1	This study	H.s. Histone dual copy plasmid H2A.Z2	Fig. S6
pMAH392	[pDT109-pMAH22 (hH3.1-hH4-hH2A-hH2B (HHT2F2HTA1B1 PROs/TERs)-hH3.1rc-hH4rc-hH2A.J-hH2Brc (HTA2B2HHT1F1 PROs/TERs))] AmpR/TRP1	This study	H.s. Histone dual copy plasmid H2A.J	Fig. 2; S6
pMAH394	[pDT109-pMAH22 (hH3.1-hH4-hH2A-hH2B (HHT2F2HTA1B1 PROs/TERs)-hH3.1rc-hH4rc-hH2A.Bbd-hH2Brc (HTA2B2HHT1F1 PROs/TERs))] AmpR/TRP1	This study	H.s. Histone dual copy plasmid H2A.Bbd	Fig. 2; S6
pMAH235	[pRS416-hH3.1rc-hH4rc-macroH2A1(I100T, S102P)-hH2Brc] AmpR/URA3	This study	H.s. Histones recoded plasmid macroH2A1-I100T-S102P	Fig. S4
pMAH303	[pRS414-SeHTA2-SeHTB2-SeHHT1-SeHHF1] AmpR/TRP1	This study	S. eubayanus histones HTA2B2HHF1T1	Fig. S5
pMAH296	[pRS414-SeHT12-SeHT12-SeHHT2-SeHHF2] AmpR/TRP1	This study	S. eubayanus histones HTA1B1HHF2T2	Fig. S5
pMAH316	[pDT137-SeHTA2-SeHTB2-SeHHT1-SeHHF1/URA3/URA3syn/CEN-ARS/GAL1-10pro/Kan)] KanR/URA3	This study	Superloser S. eubayanus histones	Fig. 2; S6
pMAH283	[pRS414-hH3.1-hH4-hH2Amacro-hH2B (HHT2F2HTA1B1 PROs/TERs)] AmpR/TRP1	This study	H.s. histones H2A fused to macro domain (macroH2A1)
pMAH325	[pRS414-hH3.1-hH4-macroH2A1-HF-hH2B (HHT2F2HTA1B1 PROs/TERs)] AmpR/TRP1	This study	H.s. histones histone fold of macroH2A1 (∆macro domain)
pMAH338	[pRS414-hH3.1-hH4-macroH2A1-HF(N-terminus)::hH2A(HF-C-terminus)-hH2B (HHT2F2HTA1B1 PROs/TERs)] AmpR/TRP1	This study	H.s. histones N-terminus of the histone fold of macroH2A1 (∆macro domain) fused to hH2A HF-C-terminus
pMAH334	[pRS414-hH3.1-hH4-hH2A(N-terminus-HF)::macroH2A1-HF(C-terminus)-hH2B (HHT2F2HTA1B1 PROs/TERs)] AmpR/TRP1	This study	H.s. histones C-terminus of the histone fold of macroH2A1 (∆macro domain) fused to hH2A N-terminus-HF
pMAH397	[pRS414-hH3.1-hH4-macroH2A1-HF(N-terminus)::hH2A(HF-C-terminus)_Region1_swap-hH2B (HHT2F2HTA1B1 PROs/TERs)] AmpR/TRP1	This study	H.s. histones; N-terminus of the histone fold of macroH2A1 (∆macro domain) fused to hH2A HF-C-terminus - Region 1 swap (hH2A->macroH2A1)
pMAH399	[pRS414-hH3.1-hH4-macroH2A1-HF(N-terminus)::hH2A(HF-C-terminus)_Region2_swap-hH2B (HHT2F2HTA1B1 PROs/TERs)] AmpR/TRP1	This study	H.s. histones; N-terminus of the histone fold of macroH2A1 (∆macro domain) fused to hH2A HF-C-terminus - Region 2 swap (hH2A->macroH2A1)
pMAH401	[pRS414-hH3.1-hH4-macroH2A1-HF(N-terminus)::hH2A(HF-C-terminus)_Region3_swap-hH2B (HHT2F2HTA1B1 PROs/TERs)] AmpR/TRP1	This study	H.s. histones; N-terminus of the histone fold of macroH2A1 (∆macro domain) fused to hH2A HF-C-terminus - Region 3 swap (hH2A->macroH2A1)
pMAH403	[pRS414-hH3.1-hH4-macroH2A1-HF(N-terminus)::hH2A(HF-C-terminus)_Region4_swap-hH2B (HHT2F2HTA1B1 PROs/TERs)] AmpR/TRP1	This study	H.s. histones; N-terminus of the histone fold of macroH2A1 (∆macro domain) fused to hH2A HF-C-terminus - Region 4 swap (hH2A->macroH2A1)
pMAH405	[pRS414-hH3.1-hH4-macroH2A1-HF(N-terminus)::hH2A(HF-C-terminus)_Region5_swap-hH2B (HHT2F2HTA1B1 PROs/TERs)] AmpR/TRP1	This study	H.s. histones; N-terminus of the histone fold of macroH2A1 (∆macro domain) fused to hH2A HF-C-terminus - Region 5 swap (hH2A->macroH2A1)
pMAH407	[pRS414-hH3.1-hH4-macroH2A1-HF(N-terminus)::hH2A(HF-C-terminus)_Region6_swap-hH2B (HHT2F2HTA1B1 PROs/TERs)] AmpR/TRP1	This study	H.s. histones; N-terminus of the histone fold of macroH2A1 (∆macro domain) fused to hH2A HF-C-terminus - Region 6 swap (hH2A->macroH2A1)
pMAH409	[pRS414-hH3.1-hH4-macroH2A1-HF(N-terminus)::hH2A(HF-C-terminus)_Region7_swap-hH2B (HHT2F2HTA1B1 PROs/TERs)] AmpR/TRP1	This study	H.s. histones; N-terminus of the histone fold of macroH2A1 (∆macro domain) fused to hH2A HF-C-terminus - Region 7 swap (hH2A->macroH2A1)
pMAH411	[pRS414-hH3.1-hH4-macroH2A1-HF(N-terminus)::hH2A(HF-C-terminus)_Regions1-2_swap-hH2B (HHT2F2HTA1B1 PROs/TERs)] AmpR/TRP1	This study	H.s. histones; N-terminus of the histone fold of macroH2A1 (∆macro domain) fused to hH2A HF-C-terminus - Regions 1&2 swap (hH2A->macroH2A1)
pMAH413	[pRS414-hH3.1-hH4-macroH2A1-HF(N-terminus)::hH2A(HF-C-terminus)_Regions2-3_swap-hH2B (HHT2F2HTA1B1 PROs/TERs)] AmpR/TRP1	This study	H.s. histones; N-terminus of the histone fold of macroH2A1 (∆macro domain) fused to hH2A HF-C-terminus - Regions 2&3 swap (hH2A->macroH2A1)
pMAH415	[pRS414-hH3.1-hH4-macroH2A1-HF(N-terminus)::hH2A(HF-C-terminus)_Regions3-4_swap-hH2B (HHT2F2HTA1B1 PROs/TERs)] AmpR/TRP1	This study	H.s. histones; N-terminus of the histone fold of macroH2A1 (∆macro domain) fused to hH2A HF-C-terminus - Regions 3&4 swap (hH2A->macroH2A1)
pMAH417	[pRS414-hH3.1-hH4-macroH2A1-HF(N-terminus)::hH2A(HF-C-terminus)_Regions4-5_swap-hH2B (HHT2F2HTA1B1 PROs/TERs)] AmpR/TRP1	This study	H.s. histones; N-terminus of the histone fold of macroH2A1 (∆macro domain) fused to hH2A HF-C-terminus - Regions 4&5 swap (hH2A->macroH2A1)
pMAH419	[pRS414-hH3.1-hH4-macroH2A1-HF(N-terminus)::hH2A(HF-C-terminus)_Regions5-6_swap-hH2B (HHT2F2HTA1B1 PROs/TERs)] AmpR/TRP1	This study	H.s. histones; N-terminus of the histone fold of macroH2A1 (∆macro domain) fused to hH2A HF-C-terminus - Regions 5&6 swap (hH2A->macroH2A1)
pMAH421	[pRS414-hH3.1-hH4-macroH2A1-HF(N-terminus)::hH2A(HF-C-terminus)_Regions6-7_swap-hH2B (HHT2F2HTA1B1 PROs/TERs)] AmpR/TRP1	This study	H.s. histones; N-terminus of the histone fold of macroH2A1 (∆macro domain) fused to hH2A HF-C-terminus - Regions 6&7 swap (hH2A->macroH2A1)
pMAH465	[pRS414-hH3.1-hH4-macroH2A1-HF(N-terminus)::hH2A(HF-C-terminus)_Region3(H35N)_swap-hH2B (HHT2F2HTA1B1 PROs/TERs)] AmpR/TRP1	This study	H.s. histones; N-terminus of the histone fold of macroH2A1 (∆macro domain) fused to hH2A HF-C-terminus - Region 3 swap (hH2A->macroH2A1); swapback H35N (macroH2A1->hH2A)
pMAH468	[pRS414-hH3.1-hH4-macroH2A1-HF(N-terminus)::hH2A(HF-C-terminus)_Region3(P36Y)_swap-hH2B (HHT2F2HTA1B1 PROs/TERs)] AmpR/TRP1	This study	H.s. histones; N-terminus of the histone fold of macroH2A1 (∆macro domain) fused to hH2A HF-C-terminus - Region 3 swap (hH2A->macroH2A1); swapback P36Y (macroH2A1->hH2A)
pMAH469	[pRS414-hH3.1-hH4-macroH2A1-HF(N-terminus)::hH2A(HF-C-terminus)_Region3(K37A)_swap-hH2B (HHT2F2HTA1B1 PROs/TERs)] AmpR/TRP1	This study	H.s. histones; N-terminus of the histone fold of macroH2A1 (∆macro domain) fused to hH2A HF-C-terminus - Region 3 swap (hH2A->macroH2A1); swapback K37A (macroH2A1->hH2A)
pMAH471	[pRS414-hH3.1-hH4-macroH2A1-HF(N-terminus)::hH2A(HF-C-terminus)_Region3(Y38E)_swap-hH2B (HHT2F2HTA1B1 PROs/TERs)] AmpR/TRP1	This study	H.s. histones; N-terminus of the histone fold of macroH2A1 (∆macro domain) fused to hH2A HF-C-terminus - Region 3 swap (hH2A->macroH2A1); swapback Y38E (macroH2A1->hH2A)
pMAH473	[pRS414-hH3.1-hH4-macroH2A1-HF(N-terminus)::hH2A(HF-C-terminus)_Region3(35NYAE38)_swap-hH2B (HHT2F2HTA1B1 PROs/TERs)] AmpR/TRP1	This study	H.s. histones; N-terminus of the histone fold of macroH2A1 (∆macro domain) fused to hH2A HF-C-terminus - Region 3 swap (hH2A->macroH2A1); swapback 35NYAE38 (macroH2A1->hH2A)
pMAH475	[pRS414-hH3.1-hH4-macroH2A1-HF(N-terminus)::hH2A(HF-C-terminus)_Region3(I40V)_swap-hH2B (HHT2F2HTA1B1 PROs/TERs)] AmpR/TRP1	This study	H.s. histones; N-terminus of the histone fold of macroH2A1 (∆macro domain) fused to hH2A HF-C-terminus - Region 3 swap (hH2A->macroH2A1); swapback I40V (macroH2A1->hH2A)
pMAH477	[pRS414-hH3.1-hH4-macroH2A1-HF(N-terminus)::hH2A(HF-C-terminus)_Region3(V42A)_swap-hH2B (HHT2F2HTA1B1 PROs/TERs)] AmpR/TRP1	This study	H.s. histones; N-terminus of the histone fold of macroH2A1 (∆macro domain) fused to hH2A HF-C-terminus - Region 3 swap (hH2A->macroH2A1); swapback V42A (macroH2A1->hH2A)
pMAH479	[pRS414-hH3.1-hH4-macroH2A1-HF(N-terminus)::hH2A(HF-C-terminus)_Region3(M48L)_swap-hH2B (HHT2F2HTA1B1 PROs/TERs)] AmpR/TRP1	This study	H.s. histones; N-terminus of the histone fold of macroH2A1 (∆macro domain) fused to hH2A HF-C-terminus - Region 3 swap (hH2A->macroH2A1); swapback M48L (macroH2A1->hH2A)
pMAH500	[pRS414-hH3.1-hH4-macroH2A1-HF(N-terminus)::hH2A(HF-C-terminus)_Region3(40VAL48)_swap-hH2B (HHT2F2HTA1B1 PROs/TERs)] AmpR/TRP1	This study	H.s. histones; N-terminus of the histone fold of macroH2A1 (∆macro domain) fused to hH2A HF-C-terminus - Region 3 swap (hH2A->macroH2A1); swapback 40VAL48 (macroH2A1->hH2A)
pMAH520	[pRS414-hH3.1-hH4-macroH2A1-HF(N-terminus)::hH2A(HF-C-terminus)_Region2(L27H)_swap-hH2B (HHT2F2HTA1B1 PROs/TERs)] AmpR/TRP1	This study	H.s. histones; N-terminus of the histone fold of macroH2A1 (∆macro domain) fused to hH2A HF-C-terminus - Region 2 swap (hH2A->macroH2A1); swapback L28H (macroH2A1->hH2A)
pMAH522	[pRS414-hH3.1-hH4-macroH2A1-HF(N-terminus)::hH2A(HF-C-terminus)_Region2(I31L)_swap-hH2B (HHT2F2HTA1B1 PROs/TERs)] AmpR/TRP1	This study	H.s. histones; N-terminus of the histone fold of macroH2A1 (∆macro domain) fused to hH2A HF-C-terminus - Region 2 swap (hH2A->macroH2A1); swapback I31L (macroH2A1->hH2A)
pMAH536	[pRS414-hH3.1-hH4-macroH2A1-HF(N-terminus)::hH2A(HF-C-terminus)_Region2(M27V)_swap-hH2B (HHT2F2HTA1B1 PROs/TERs)] AmpR/TRP1	This study	H.s. histones; N-terminus of the histone fold of macroH2A1 (∆macro domain) fused to hH2A HF-C-terminus - Region 2 swap (hH2A->macroH2A1); swapback M27V (macroH2A1->hH2A)
pMAH538	[pRS414-hH3.1-hH4-macroH2A1-HF(N-terminus)::hH2A(HF-C-terminus)_Region2(Y30L)_swap-hH2B (HHT2F2HTA1B1 PROs/TERs)] AmpR/TRP1	This study	H.s. histones; N-terminus of the histone fold of macroH2A1 (∆macro domain) fused to hH2A HF-C-terminus - Region 2 swap (hH2A->macroH2A1); swapback Y30L (macroH2A1->hH2A)
pMAH523	[pRS414-hH3.1-hH4-macroH2A1-HF(N-terminus)::hH2A(HF-C-terminus)_Region2(K32R)_swap-hH2B (HHT2F2HTA1B1 PROs/TERs)] AmpR/TRP1	This study	H.s. histones; N-terminus of the histone fold of macroH2A1 (∆macro domain) fused to hH2A HF-C-terminus - Region 2 swap (hH2A->macroH2A1); swapback K32R (macroH2A1->hH2A)
pMAH524	[pRS414-hH3.1-hH4-macroH2A1-HF(N-terminus)::hH2A(HF-C-terminus)_Region4(84_IR_85)_swap-hH2B (HHT2F2HTA1B1 PROs/TERs)] AmpR/TRP1	This study	H.s. histones; N-terminus of the histone fold of macroH2A1 (∆macro domain) fused to hH2A HF-C-terminus - Region 4 swap (hH2A->macroH2A1); swapback 84_IR_85 (macroH2A1->hH2A)
pMAH525	[pRS414-hH3.1-hH4-macroH2A1-HF(N-terminus)::hH2A(HF-C-terminus)_Region4(73_TII_76)_swap-hH2B (HHT2F2HTA1B1 PROs/TERs)] AmpR/TRP1	This study	H.s. histones; N-terminus of the histone fold of macroH2A1 (∆macro domain) fused to hH2A HF-C-terminus - Region 4 swap (hH2A->macroH2A1); swapback 73_TII_76 (macroH2A1->hH2A)
pMAH540	[pRS414-hH3.1-hH4-macroH2A1-HF(N-terminus)::hH2A(HF-C-terminus)_Region4(Q92K)_swap-hH2B (HHT2F2HTA1B1 PROs/TERs)] AmpR/TRP1	This study	H.s. histones; N-terminus of the histone fold of macroH2A1 (∆macro domain) fused to hH2A HF-C-terminus - Region 4 swap (hH2A->macroH2A1); swapback Q92K (macroH2A1->hH2A)
pMAH541	[pRS414-hH3.1-hH4-macroH2A1-HF(N-terminus)::hH2A(HF-C-terminus)_Region4(80_LQ_81)_swap-hH2B (HHT2F2HTA1B1 PROs/TERs)] AmpR/TRP1	This study	H.s. histones; N-terminus of the histone fold of macroH2A1 (∆macro domain) fused to hH2A HF-C-terminus - Region 4 swap (hH2A->macroH2A1); swapback 80_LQ_81 (macroH2A1->hH2A)
pMAH543	[pRS414-hH3.1-hH4-macroH2A1-HF(N-terminus)::hH2A(HF-C-terminus)_Region6(P110A)_swap-hH2B (HHT2F2HTA1B1 PROs/TERs)] AmpR/TRP1	This study	H.s. histones; N-terminus of the histone fold of macroH2A1 (∆macro domain) fused to hH2A HF-C-terminus - Region 6 swap (hH2A->macroH2A1); swapback P110A (macroH2A1->hH2A)
pMAH545	[pRS414-hH3.1-hH4-macroH2A1-HF(N-terminus)::hH2A(HF-C-terminus)_Region6(E111V)_swap-hH2B (HHT2F2HTA1B1 PROs/TERs)] AmpR/TRP1	This study	H.s. histones; N-terminus of the histone fold of macroH2A1 (∆macro domain) fused to hH2A HF-C-terminus - Region 6 swap (hH2A->macroH2A1); swapback E111V (macroH2A1->hH2A)
pMAH546	[pRS414-hH3.1-hH4-macroH2A1-HF(N-terminus)::hH2A(HF-C-terminus)_Region6(A114P)_swap-hH2B (HHT2F2HTA1B1 PROs/TERs)] AmpR/TRP1	This study	H.s. histones; N-terminus of the histone fold of macroH2A1 (∆macro domain) fused to hH2A HF-C-terminus - Region 6 swap (hH2A->macroH2A1); swapback A114P (macroH2A1->hH2A)
pMAH578	[pRS414-hH3.1-hH4-macroH2A1-HF(N-terminus)::hH2A(HF-C-terminus)_Region6(H109Q)_swap-hH2B (HHT2F2HTA1B1 PROs/TERs)] AmpR/TRP1	This study	H.s. histones; N-terminus of the histone fold of macroH2A1 (∆macro domain) fused to hH2A HF-C-terminus - Region 6 swap (hH2A->macroH2A1); swapback H109Q (macroH2A1->hH2A)
pMAH623	[pRS414-hH3.1-hH4-macroH2A1-HF(N-terminus)::hH2A(HF-C-terminus)_Region1_Region3(Y38E)_swap-hH2B (HHT2F2HTA1B1 PROs/TERs)] AmpR/TRP1	This study	H.s. histones; N-terminus of the histone fold of macroH2A1 (∆macro domain) fused to hH2A HF-C-terminus - Regions 1&3 swap (hH2A->macroH2A1); swapback Y38E (macroH2A1->hH2A)
pMAH624	[pRS414-hH3.1-hH4-macroH2A1-HF(N-terminus)::hH2A(HF-C-terminus)_Region2_Region3(Y38E)_swap-hH2B (HHT2F2HTA1B1 PROs/TERs)] AmpR/TRP1	This study	H.s. histones; N-terminus of the histone fold of macroH2A1 (∆macro domain) fused to hH2A HF-C-terminus - Regions 2&3 swap (hH2A->macroH2A1); swapback Y38E (macroH2A1->hH2A)
pMAH626	[pRS414-hH3.1-hH4-macroH2A1-HF(N-terminus)::hH2A(HF-C-terminus)_Region4.1_Region3(Y38E)_swap-hH2B (HHT2F2HTA1B1 PROs/TERs)] AmpR/TRP1	This study	H.s. histones; N-terminus of the histone fold of macroH2A1 (∆macro domain) fused to hH2A HF-C-terminus - Regions 4.1&3 swap (hH2A->macroH2A1); swapback Y38E (macroH2A1->hH2A)
pMAH627	[pRS414-hH3.1-hH4-macroH2A1-HF(N-terminus)::hH2A(HF-C-terminus)_Region4.2_Region3(Y38E)_swap-hH2B (HHT2F2HTA1B1 PROs/TERs)] AmpR/TRP1	This study	H.s. histones; N-terminus of the histone fold of macroH2A1 (∆macro domain) fused to hH2A HF-C-terminus - Regions 4.2&3 swap (hH2A->macroH2A1); swapback Y38E (macroH2A1->hH2A)
pMAH628	[pRS414-hH3.1-hH4-macroH2A1-HF(N-terminus)::hH2A(HF-C-terminus)_Region5_Region3(Y38E)_swap-hH2B (HHT2F2HTA1B1 PROs/TERs)] AmpR/TRP1	This study	H.s. histones; N-terminus of the histone fold of macroH2A1 (∆macro domain) fused to hH2A HF-C-terminus - Regions 5&3 swap (hH2A->macroH2A1); swapback Y38E (macroH2A1->hH2A)
pMAH630	[pRS414-hH3.1-hH4-macroH2A1-HF(N-terminus)::hH2A(HF-C-terminus)_Region6_Region3(Y38E)_swap-hH2B (HHT2F2HTA1B1 PROs/TERs)] AmpR/TRP1	This study	H.s. histones; N-terminus of the histone fold of macroH2A1 (∆macro domain) fused to hH2A HF-C-terminus - Regions 6&3 swap (hH2A->macroH2A1); swapback Y38E (macroH2A1->hH2A)
pMAH592	[pRS414-hH3.1-hH4-macroH2A1-sb-hH2B (HHT2F2HTA1B1 PROs/TERs)] AmpR/TRP1	This study	H.s. histones histone fold of macroH2A1 (∆macro domain); all swapback mutations (macroH2A1->hH2A); macroH2A1-HF_LLR_NYAE_TII_Q92K_R6

### Sheet: Sheet2
Table S2. List of Plasmids used
Plasmid	Name	markers	Description	Source
LEU2 guide RNA expression vector	pNA525	AMP / LEU2	p425-SNR52p-NotI(gRNA)-SUP4t - NotI site for inserting any gRNA using Gibson Assembly.	DiCarlo et al. 2013
Cas9 vector	pNA0519	AMP / HIS3	pRS413-TEF1p-Cas9-CYC1t - Cas9 fragment cloned into pRS413	DiCarlo et al. 2013
H.s. Histones H3.1	pDT109	AMP / TRP1	[pRS414-hH3.1-hH4-hH2A-hH2B (HHT2F2HTA1B1 PROs/TERs)] AmpR/TRP1	Truong and Boeke et al., 2017
H.s. Histones H3.3	pDT107	AMP / TRP1	[pRS414-hH3.3-hH4-hH2A-hH2B (HHT2F2HTA1B1 PROs/TERs)] AmpR/TRP1	Truong and Boeke et al., 2017
Superloser S.c. histones	pDT139	KAN / URA3	[pDT137-HTA2-HTB2-HHT1-HHF1/URA3/URA3syn/CEN-ARS/GAL1-10pro/Kan)]	Haase et al., 2019
H.s. Histones ∆H2A	pDT189	AMP / TRP1	[pRS414-hH3.1-hH4-EagI-hH2B (HHT2F2HTA1B1 PROs/TERs)] AmpR/TRP1	This study
H.s. Histones ∆H2B	pDT190	AMP / TRP1	[pRS414-hH3.1-hH4-hH2A- EagI (HHT2F2HTA1B1 PROs/TERs)] AmpR/TRP1	This study
H.s. Histones ∆H3	pDT191	AMP / TRP1	[pRS414-EagI -hH4-hH2A-hH2B (HHT2F2HTA1B1 PROs/TERs)] AmpR/TRP1	This study
H.s. Histones H2A.J	pDT192	AMP / TRP1	[pRS414-hH3.1-hH4-hH2A.J-hH2B (HHT2F2HTA1B1 PROs/TERs)] AmpR/TRP1	This study
H.s. Histones H2A.Bbd	pDT193	AMP / TRP1	[pRS414-hH3.1-hH4-hH2A.Bbd-hH2B (HHT2F2HTA1B1 PROs/TERs)] AmpR/TRP1	This study
H.s. Histones macroH2A1	pDT194	AMP / TRP1	[pRS414-hH3.1-hH4-hmacroH2A1-hH2B (HHT2F2HTA1B1 PROs/TERs)] AmpR/TRP1	This study
H.s. Histones TsH2B	pDT195	AMP / TRP1	[pRS414-hH3.1-hH4-hH2A-hTsH2B (HHT2F2HTA1B1 PROs/TERs)] AmpR/TRP1	This study
H.s. Histones H2B.W	pDT196	AMP / TRP1	[pRS414-hH3.1-hH4-hH2A-hH2B.W (HHT2F2HTA1B1 PROs/TERs)] AmpR/TRP1	This study
H.s. Histones H3.5	pDT197	AMP / TRP1	[pRS414-hH3.5-hH4-hH2A-hH2B (HHT2F2HTA1B1 PROs/TERs)] AmpR/TRP1	This study
H.s. Histones H3.4	pDT198	AMP / TRP1	[pRS414-hH3.4-hH4-hH2A-hH2B (HHT2F2HTA1B1 PROs/TERs)] AmpR/TRP1	This study
H.s. Histones H2A.Z2	pDT199	AMP / TRP1	[pRS414-hH3.1-hH4-hH2A.Z2-hH2B (HHT2F2HTA1B1 PROs/TERs)] AmpR/TRP1	This study
H.s. Histones macroH2A2	pDT200	AMP / TRP1	[pRS414-hH3.1-hH4-hmacroH2A2-hH2B (HHT2F2HTA1B1 PROs/TERs)] AmpR/TRP1	This study
H.s. Histones mut hH3.5-K36ins-N79K	pMAH481	AMP / TRP1	[pRS414-hH3.5-K36ins-N79K-hH4-hH2A-hH2B (HHT2F2HTA1B1 PROs/TERs)] AmpR/TRP1	This study
H.s. Histones mut hH3.5-L103F	pMAH632	AMP / TRP1	[pRS414-hH3.5-L103F-hH4-hH2A-hH2B (HHT2F2HTA1B1 PROs/TERs)] AmpR/TRP1	This study
H.s. Histones mut hH3.4-V111A	pMAH483	AMP / TRP1	[pRS414-hH3.4-V111A-hH4-hH2A-hH2B (HHT2F2HTA1B1 PROs/TERs)] AmpR/TRP1	This study
H.s. Histones hH3.5 and hTsH2B	pMAH356	AMP / TRP1	[pRS414-hH3.5-hH4-hH2A-hTsH2B (HHT2F2HTA1B1 PROs/TERs)] AmpR/TRP1	This study
H.s. Histones hH3.5, hTsH2B, and hH2A.J	pMAH395	AMP / TRP1	[pRS414-hH3.5-hH4-hH2A.J-hTsH2B (HHT2F2HTA1B1 PROs/TERs)] AmpR/TRP1	This study
H.s. Histones ∆H2B recoded plasmid	pMAH021	AMP / URA3	[pRS416-pRS414-hH3.1rc-hH4rc-hH2Arc-EagI (HHT1F1HTA2B2 PROs/TERs)] AmpR/URA3	This study
H.s. Histones recoded plasmid	pMAH022	AMP / URA3	[pRS416-pRS414-hH3.1rc-hH4rc-hH2Arc-hH2Brc (HHT1F1HTA2B2 PROs/TERs)] AmpR/URA3	This study
H.s. Histones ∆H2A recoded plasmid	pMAH027	AMP / URA3	[pRS416-pRS414-hH3.1rc-hH4rc-EagI-hH2Brc (HHT1F1HTA2B2 PROs/TERs)] AmpR/URA3	This study
H.s. Histones ∆H3 recoded plasmid	pMAH028	AMP / URA3	[pRS416-pRS414-EagI-hH4rc-hH2Arc-hH2Brc (HHT1F1HTA2B2 PROs/TERs)] AmpR/URA3	This study
H.s. Histones TsH2B recoded plasmid	pMAH80	AMP / URA3	[pRS416-pRS414-hH3.1rc-hH4rc-hH2Arc-hTsH2B (HHT1F1HTA2B2 PROs/TERs)] AmpR/URA3	This study
H.s. Histones H2B.W recoded plasmid	pMAH81	AMP / URA3	[pRS416-pRS414-hH3.1rc-hH4rc-hH2Arc-hH2B.W (HHT1F1HTA2B2 PROs/TERs)] AmpR/URA3	This study
H.s. Histones H3.4 recoded plasmid	pMAH82	AMP / URA3	[pRS416-pRS414-hH3.4-hH4rc-hH2Arc-hH2Brc (HHT1F1HTA2B2 PROs/TERs)] AmpR/URA3	This study
H.s. Histones H3.5 recoded plasmid	pMAH83	AMP / URA3	[pRS416-pRS414-hH3.5-hH4rc-hH2Arc-hH2Brc (HHT1F1HTA2B2 PROs/TERs)] AmpR/URA3	This study
H.s. Histones H2A.Z recoded plasmid	pMAH84	AMP / URA3	[pRS416-pRS414-hH3.1rc-hH4rc-hH2A.Z2-hH2Brc (HHT1F1HTA2B2 PROs/TERs)] AmpR/URA3	This study
H.s. Histones H2A.Bbd recoded plasmid	pMAH85	AMP / URA3	[pRS416-pRS414-hH3.1rc-hH4rc-hH2A.Bbd-hH2Brc (HHT1F1HTA2B2 PROs/TERs)] AmpR/URA3	This study
H.s. Histones H2A.J recoded plasmid	pMAH86	AMP / URA3	[pRS416-pRS414-hH3.1rc-hH4rc-hH2A.J-hH2Brc (HHT1F1HTA2B2 PROs/TERs)] AmpR/URA3	This study
H.s. Histones macroH2A1 recoded plasmid	pMAH87	AMP / URA3	[pRS416-pRS414-hH3.1rc-hH4rc-hmacroH2A1-hH2Brc (HHT1F1HTA2B2 PROs/TERs)] AmpR/URA3	This study
H.s. Histones macroH2A2 recoded plasmid	pMAH88	AMP / URA3	[pRS416-pRS414-hH3.1rc-hH4rc-hmacroH2A2-hH2Brc (HHT1F1HTA2B2 PROs/TERs)] AmpR/URA3	This study
H.s. Histones GFP-macroH2A1	pMAH276	KAN / URA3	[pTwist30-GAL1-pro/CEN-ARS/URA3/hH3.1-b-hH4-b-GFPmacroH2A1-hH2B.1C/URA3syn] KanR/URA3	This study
H.s. Histones GFP-H2A	pMAH282	KAN / URA3	[pTwist30-GAL1-pro/CEN-ARS/URA3/hH3.1-b-hH4-b-GFP-hH2A-hH2B.1C/URA3syn] KanR/URA3	This study
GAL Inducible macroH2A1 expression plasmid	pMAH692	AMP / LEU2	[pGOL17-pAV115-pGAL-macroH2A1] AmpR/LEU2	This study
GAL Inducible empty expression plasmid	pMAH690	AMP / LEU2	[pGOL17-pAV115-pGAL-ndeI] AmpR/LEU2	This study
H.s. Histone dual copy plasmid	pMAH342	AMP / TRP1	[pDT109-pMAH22 (hH3.1-hH4-hH2A-hH2B (HHT2F2HTA1B1 PROs/TERs)-hH3.1rc-hH4rc-hH2Arc-hH2Brc (HTA2B2HHT1F1 PROs/TERs))] AmpR/TRP1	This study
H.s. Histone dual copy plasmid ∆H2A	pMAH345	AMP / TRP1	[pDT109-pMAH22 (hH3.1-hH4-hH2A-hH2B (HHT2F2HTA1B1 PROs/TERs)-hH3.1rc-hH4rc-EagI-hH2Brc (HTA2B2HHT1F1 PROs/TERs))] AmpR/TRP1	This study
H.s. Histone dual copy plasmid ∆H3	pMAH352	AMP / TRP1	[pDT109-pMAH22 (hH3.1-hH4-hH2A-hH2B (HHT2F2HTA1B1 PROs/TERs)-EagI-hH4rc-hH2Arc-hH2Brc (HTA2B2HHT1F1 PROs/TERs))] AmpR/TRP1	This study
H.s. Histone dual copy plasmid ∆H2B	pMAH354	AMP / TRP1	[pDT109-pMAH22 (hH3.1-hH4-hH2A-hH2B (HHT2F2HTA1B1 PROs/TERs)-hH3.1rc-hH4rc-hH2Arc-EagI (HTA2B2HHT1F1 PROs/TERs))] AmpR/TRP1	This study
H.s. Histone dual copy plasmid H3.5	pMAH362	AMP / TRP1	[pDT109-pMAH22 (hH3.1-hH4-hH2A-hH2B (HHT2F2HTA1B1 PROs/TERs)-hH3.5-hH4rc-hH2Arc-hH2Brc (HTA2B2HHT1F1 PROs/TERs)) AmpR/TRP1	This study
H.s. Histone dual copy plasmid H3.4	pMAH365	AMP / TRP1	[pDT109-pMAH22 (hH3.1-hH4-hH2A-hH2B (HHT2F2HTA1B1 PROs/TERs)-hH3.4-hH4rc-hH2Arc-hH2Brc (HTA2B2HHT1F1 PROs/TERs))] AmpR/TRP1	This study
H.s. Histone dual copy plasmid TsH2B	pMAH368	AMP / TRP1	[pDT109-pMAH22 (hH3.1-hH4-hH2A-hH2B (HHT2F2HTA1B1 PROs/TERs)-hH3.1rc-hH4rc-hH2Arc-hTsH2B (HTA2B2HHT1F1 PROs/TERs))] AmpR/TRP1	This study
H.s. Histone dual copy plasmid H2B.W	pMAH371	AMP / TRP1	[pDT109-pMAH22 (hH3.1-hH4-hH2A-hH2B (HHT2F2HTA1B1 PROs/TERs)-hH3.1rc-hH4rc-hH2Arc-hH2B.W (HTA2B2HHT1F1 PROs/TERs))] AmpR/TRP1	This study
H.s. Histone dual copy plasmid macroH2A2	pMAH385	AMP / TRP1	[pDT109-pMAH22 (hH3.1-hH4-hH2A-hH2B (HHT2F2HTA1B1 PROs/TERs)-hH3.1rc-hH4rc-hmacroH2A2-hH2Brc (HTA2B2HHT1F1 PROs/TERs))] AmpR/TRP1	This study
H.s. Histone dual copy plasmid macroH2A1	pMAH387	AMP / TRP1	[pDT109-pMAH22 (hH3.1-hH4-hH2A-hH2B (HHT2F2HTA1B1 PROs/TERs)-hH3.1rc-hH4rc-hmacroH2A1-hH2Brc (HTA2B2HHT1F1 PROs/TERs))] AmpR/TRP1	This study
H.s. Histone dual copy plasmid H2A.Z2	pMAH390	AMP / TRP1	[pDT109-pMAH22 (hH3.1-hH4-hH2A-hH2B (HHT2F2HTA1B1 PROs/TERs)-hH3.1rc-hH4rc-hH2A.Z2-hH2Brc (HTA2B2HHT1F1 PROs/TERs))] AmpR/TRP1	This study
H.s. Histone dual copy plasmid H2A.J	pMAH392	AMP / TRP1	[pDT109-pMAH22 (hH3.1-hH4-hH2A-hH2B (HHT2F2HTA1B1 PROs/TERs)-hH3.1rc-hH4rc-hH2A.J-hH2Brc (HTA2B2HHT1F1 PROs/TERs))] AmpR/TRP1	This study
H.s. Histone dual copy plasmid H2A.Bbd	pMAH394	AMP / TRP1	[pDT109-pMAH22 (hH3.1-hH4-hH2A-hH2B (HHT2F2HTA1B1 PROs/TERs)-hH3.1rc-hH4rc-hH2A.Bbd-hH2Brc (HTA2B2HHT1F1 PROs/TERs))] AmpR/TRP1	This study
H.s. Histones recoded plasmid macroH2A1-I100T-S102P	pMAH235	AMP / URA3	[pRS416-hH3.1rc-hH4rc-macroH2A1(I100T, S102P)-hH2Brc] AmpR/URA3	This study
S. eubayanus histones HTA2B2HHF1T1	pMAH303	AMP / TRP1	[pRS414-SeHTA2-SeHTB2-SeHHT1-SeHHF1] AmpR/TRP1	This study
S. eubayanus histones HTA1B1HHF2T2	pMAH296	AMP / TRP1	[pRS414-SeHT12-SeHT12-SeHHT2-SeHHF2] AmpR/TRP1	This study
Superloser S. eubayanus histones	pMAH316	KAN / URA3	[pDT137-SeHTA2-SeHTB2-SeHHT1-SeHHF1/URA3/URA3syn/CEN-ARS/GAL1-10pro/Kan)] KanR/URA3	This study
H.s. histones H2A fused to macro domain (macroH2A1)	pMAH283	AMP / TRP1	[pRS414-hH3.1-hH4-hH2Amacro-hH2B (HHT2F2HTA1B1 PROs/TERs)] AmpR/TRP1	This study
H.s. histones histone fold of macroH2A1 (∆macro domain)	pMAH325	AMP / TRP1	[pRS414-hH3.1-hH4-macroH2A1-HF-hH2B (HHT2F2HTA1B1 PROs/TERs)] AmpR/TRP1	This study
H.s. histones N-terminus of the histone fold of macroH2A1 (∆macro domain) fused to hH2A HF-C-terminus	pMAH338	AMP / TRP1	[pRS414-hH3.1-hH4-macroH2A1-HF(N-terminus)::hH2A(HF-C-terminus)-hH2B (HHT2F2HTA1B1 PROs/TERs)] AmpR/TRP1	This study
H.s. histones C-terminus of the histone fold of macroH2A1 (∆macro domain) fused to hH2A N-terminus-HF	pMAH334	AMP / TRP1	[pRS414-hH3.1-hH4-hH2A(N-terminus-HF)::macroH2A1-HF(C-terminus)-hH2B (HHT2F2HTA1B1 PROs/TERs)] AmpR/TRP1	This study
H.s. histones; N-terminus of the histone fold of macroH2A1 (∆macro domain) fused to hH2A HF-C-terminus - Region 1 swap (hH2A->macroH2A1)	pMAH397	AMP / TRP1	[pRS414-hH3.1-hH4-macroH2A1-HF(N-terminus)::hH2A(HF-C-terminus)_Region1_swap-hH2B (HHT2F2HTA1B1 PROs/TERs)] AmpR/TRP1	This study
H.s. histones; N-terminus of the histone fold of macroH2A1 (∆macro domain) fused to hH2A HF-C-terminus - Region 2 swap (hH2A->macroH2A1)	pMAH399	AMP / TRP1	[pRS414-hH3.1-hH4-macroH2A1-HF(N-terminus)::hH2A(HF-C-terminus)_Region2_swap-hH2B (HHT2F2HTA1B1 PROs/TERs)] AmpR/TRP1	This study
H.s. histones; N-terminus of the histone fold of macroH2A1 (∆macro domain) fused to hH2A HF-C-terminus - Region 3 swap (hH2A->macroH2A1)	pMAH401	AMP / TRP1	[pRS414-hH3.1-hH4-macroH2A1-HF(N-terminus)::hH2A(HF-C-terminus)_Region3_swap-hH2B (HHT2F2HTA1B1 PROs/TERs)] AmpR/TRP1	This study
H.s. histones; N-terminus of the histone fold of macroH2A1 (∆macro domain) fused to hH2A HF-C-terminus - Region 4 swap (hH2A->macroH2A1)	pMAH403	AMP / TRP1	[pRS414-hH3.1-hH4-macroH2A1-HF(N-terminus)::hH2A(HF-C-terminus)_Region4_swap-hH2B (HHT2F2HTA1B1 PROs/TERs)] AmpR/TRP1	This study
H.s. histones; N-terminus of the histone fold of macroH2A1 (∆macro domain) fused to hH2A HF-C-terminus - Region 5 swap (hH2A->macroH2A1)	pMAH405	AMP / TRP1	[pRS414-hH3.1-hH4-macroH2A1-HF(N-terminus)::hH2A(HF-C-terminus)_Region5_swap-hH2B (HHT2F2HTA1B1 PROs/TERs)] AmpR/TRP1	This study
H.s. histones; N-terminus of the histone fold of macroH2A1 (∆macro domain) fused to hH2A HF-C-terminus - Region 6 swap (hH2A->macroH2A1)	pMAH407	AMP / TRP1	[pRS414-hH3.1-hH4-macroH2A1-HF(N-terminus)::hH2A(HF-C-terminus)_Region6_swap-hH2B (HHT2F2HTA1B1 PROs/TERs)] AmpR/TRP1	This study
H.s. histones; N-terminus of the histone fold of macroH2A1 (∆macro domain) fused to hH2A HF-C-terminus - Region 7 swap (hH2A->macroH2A1)	pMAH409	AMP / TRP1	[pRS414-hH3.1-hH4-macroH2A1-HF(N-terminus)::hH2A(HF-C-terminus)_Region7_swap-hH2B (HHT2F2HTA1B1 PROs/TERs)] AmpR/TRP1	This study
H.s. histones; N-terminus of the histone fold of macroH2A1 (∆macro domain) fused to hH2A HF-C-terminus - Regions 1&2 swap (hH2A->macroH2A1)	pMAH411	AMP / TRP1	[pRS414-hH3.1-hH4-macroH2A1-HF(N-terminus)::hH2A(HF-C-terminus)_Regions1-2_swap-hH2B (HHT2F2HTA1B1 PROs/TERs)] AmpR/TRP1	This study
H.s. histones; N-terminus of the histone fold of macroH2A1 (∆macro domain) fused to hH2A HF-C-terminus - Regions 2&3 swap (hH2A->macroH2A1)	pMAH413	AMP / TRP1	[pRS414-hH3.1-hH4-macroH2A1-HF(N-terminus)::hH2A(HF-C-terminus)_Regions2-3_swap-hH2B (HHT2F2HTA1B1 PROs/TERs)] AmpR/TRP1	This study
H.s. histones; N-terminus of the histone fold of macroH2A1 (∆macro domain) fused to hH2A HF-C-terminus - Regions 3&4 swap (hH2A->macroH2A1)	pMAH415	AMP / TRP1	[pRS414-hH3.1-hH4-macroH2A1-HF(N-terminus)::hH2A(HF-C-terminus)_Regions3-4_swap-hH2B (HHT2F2HTA1B1 PROs/TERs)] AmpR/TRP1	This study
H.s. histones; N-terminus of the histone fold of macroH2A1 (∆macro domain) fused to hH2A HF-C-terminus - Regions 4&5 swap (hH2A->macroH2A1)	pMAH417	AMP / TRP1	[pRS414-hH3.1-hH4-macroH2A1-HF(N-terminus)::hH2A(HF-C-terminus)_Regions4-5_swap-hH2B (HHT2F2HTA1B1 PROs/TERs)] AmpR/TRP1	This study
H.s. histones; N-terminus of the histone fold of macroH2A1 (∆macro domain) fused to hH2A HF-C-terminus - Regions 5&6 swap (hH2A->macroH2A1)	pMAH419	AMP / TRP1	[pRS414-hH3.1-hH4-macroH2A1-HF(N-terminus)::hH2A(HF-C-terminus)_Regions5-6_swap-hH2B (HHT2F2HTA1B1 PROs/TERs)] AmpR/TRP1	This study
H.s. histones; N-terminus of the histone fold of macroH2A1 (∆macro domain) fused to hH2A HF-C-terminus - Regions 6&7 swap (hH2A->macroH2A1)	pMAH421	AMP / TRP1	[pRS414-hH3.1-hH4-macroH2A1-HF(N-terminus)::hH2A(HF-C-terminus)_Regions6-7_swap-hH2B (HHT2F2HTA1B1 PROs/TERs)] AmpR/TRP1	This study
H.s. histones; N-terminus of the histone fold of macroH2A1 (∆macro domain) fused to hH2A HF-C-terminus - Region 3 swap (hH2A->macroH2A1); swapback H35N (macroH2A1->hH2A)	pMAH465	AMP / TRP1	[pRS414-hH3.1-hH4-macroH2A1-HF(N-terminus)::hH2A(HF-C-terminus)_Region3(H35N)_swap-hH2B (HHT2F2HTA1B1 PROs/TERs)] AmpR/TRP1	This study
H.s. histones; N-terminus of the histone fold of macroH2A1 (∆macro domain) fused to hH2A HF-C-terminus - Region 3 swap (hH2A->macroH2A1); swapback P36Y (macroH2A1->hH2A)	pMAH468	AMP / TRP1	[pRS414-hH3.1-hH4-macroH2A1-HF(N-terminus)::hH2A(HF-C-terminus)_Region3(P36Y)_swap-hH2B (HHT2F2HTA1B1 PROs/TERs)] AmpR/TRP1	This study
H.s. histones; N-terminus of the histone fold of macroH2A1 (∆macro domain) fused to hH2A HF-C-terminus - Region 3 swap (hH2A->macroH2A1); swapback K37A (macroH2A1->hH2A)	pMAH469	AMP / TRP1	[pRS414-hH3.1-hH4-macroH2A1-HF(N-terminus)::hH2A(HF-C-terminus)_Region3(K37A)_swap-hH2B (HHT2F2HTA1B1 PROs/TERs)] AmpR/TRP1	This study
H.s. histones; N-terminus of the histone fold of macroH2A1 (∆macro domain) fused to hH2A HF-C-terminus - Region 3 swap (hH2A->macroH2A1); swapback Y38E (macroH2A1->hH2A)	pMAH471	AMP / TRP1	[pRS414-hH3.1-hH4-macroH2A1-HF(N-terminus)::hH2A(HF-C-terminus)_Region3(Y38E)_swap-hH2B (HHT2F2HTA1B1 PROs/TERs)] AmpR/TRP1	This study
H.s. histones; N-terminus of the histone fold of macroH2A1 (∆macro domain) fused to hH2A HF-C-terminus - Region 3 swap (hH2A->macroH2A1); swapback 35NYAE38 (macroH2A1->hH2A)	pMAH473	AMP / TRP1	[pRS414-hH3.1-hH4-macroH2A1-HF(N-terminus)::hH2A(HF-C-terminus)_Region3(35NYAE38)_swap-hH2B (HHT2F2HTA1B1 PROs/TERs)] AmpR/TRP1	This study
H.s. histones; N-terminus of the histone fold of macroH2A1 (∆macro domain) fused to hH2A HF-C-terminus - Region 3 swap (hH2A->macroH2A1); swapback I40V (macroH2A1->hH2A)	pMAH475	AMP / TRP1	[pRS414-hH3.1-hH4-macroH2A1-HF(N-terminus)::hH2A(HF-C-terminus)_Region3(I40V)_swap-hH2B (HHT2F2HTA1B1 PROs/TERs)] AmpR/TRP1	This study
H.s. histones; N-terminus of the histone fold of macroH2A1 (∆macro domain) fused to hH2A HF-C-terminus - Region 3 swap (hH2A->macroH2A1); swapback V42A (macroH2A1->hH2A)	pMAH477	AMP / TRP1	[pRS414-hH3.1-hH4-macroH2A1-HF(N-terminus)::hH2A(HF-C-terminus)_Region3(V42A)_swap-hH2B (HHT2F2HTA1B1 PROs/TERs)] AmpR/TRP1	This study
H.s. histones; N-terminus of the histone fold of macroH2A1 (∆macro domain) fused to hH2A HF-C-terminus - Region 3 swap (hH2A->macroH2A1); swapback M48L (macroH2A1->hH2A)	pMAH479	AMP / TRP1	[pRS414-hH3.1-hH4-macroH2A1-HF(N-terminus)::hH2A(HF-C-terminus)_Region3(M48L)_swap-hH2B (HHT2F2HTA1B1 PROs/TERs)] AmpR/TRP1	This study
H.s. histones; N-terminus of the histone fold of macroH2A1 (∆macro domain) fused to hH2A HF-C-terminus - Region 3 swap (hH2A->macroH2A1); swapback 40VAL48 (macroH2A1->hH2A)	pMAH500	AMP / TRP1	[pRS414-hH3.1-hH4-macroH2A1-HF(N-terminus)::hH2A(HF-C-terminus)_Region3(40VAL48)_swap-hH2B (HHT2F2HTA1B1 PROs/TERs)] AmpR/TRP1	This study
H.s. histones; N-terminus of the histone fold of macroH2A1 (∆macro domain) fused to hH2A HF-C-terminus - Region 2 swap (hH2A->macroH2A1); swapback L28H (macroH2A1->hH2A)	pMAH520	AMP / TRP1	[pRS414-hH3.1-hH4-macroH2A1-HF(N-terminus)::hH2A(HF-C-terminus)_Region2(L27H)_swap-hH2B (HHT2F2HTA1B1 PROs/TERs)] AmpR/TRP1	This study
H.s. histones; N-terminus of the histone fold of macroH2A1 (∆macro domain) fused to hH2A HF-C-terminus - Region 2 swap (hH2A->macroH2A1); swapback I31L (macroH2A1->hH2A)	pMAH522	AMP / TRP1	[pRS414-hH3.1-hH4-macroH2A1-HF(N-terminus)::hH2A(HF-C-terminus)_Region2(I31L)_swap-hH2B (HHT2F2HTA1B1 PROs/TERs)] AmpR/TRP1	This study
H.s. histones; N-terminus of the histone fold of macroH2A1 (∆macro domain) fused to hH2A HF-C-terminus - Region 2 swap (hH2A->macroH2A1); swapback M27V (macroH2A1->hH2A)	pMAH536	AMP / TRP1	[pRS414-hH3.1-hH4-macroH2A1-HF(N-terminus)::hH2A(HF-C-terminus)_Region2(M27V)_swap-hH2B (HHT2F2HTA1B1 PROs/TERs)] AmpR/TRP1	This study
H.s. histones; N-terminus of the histone fold of macroH2A1 (∆macro domain) fused to hH2A HF-C-terminus - Region 2 swap (hH2A->macroH2A1); swapback Y30L (macroH2A1->hH2A)	pMAH538	AMP / TRP1	[pRS414-hH3.1-hH4-macroH2A1-HF(N-terminus)::hH2A(HF-C-terminus)_Region2(Y30L)_swap-hH2B (HHT2F2HTA1B1 PROs/TERs)] AmpR/TRP1	This study
H.s. histones; N-terminus of the histone fold of macroH2A1 (∆macro domain) fused to hH2A HF-C-terminus - Region 2 swap (hH2A->macroH2A1); swapback K32R (macroH2A1->hH2A)	pMAH523	AMP / TRP1	[pRS414-hH3.1-hH4-macroH2A1-HF(N-terminus)::hH2A(HF-C-terminus)_Region2(K32R)_swap-hH2B (HHT2F2HTA1B1 PROs/TERs)] AmpR/TRP1	This study
H.s. histones; N-terminus of the histone fold of macroH2A1 (∆macro domain) fused to hH2A HF-C-terminus - Region 4 swap (hH2A->macroH2A1); swapback 84_IR_85 (macroH2A1->hH2A)	pMAH524	AMP / TRP1	[pRS414-hH3.1-hH4-macroH2A1-HF(N-terminus)::hH2A(HF-C-terminus)_Region4(84_IR_85)_swap-hH2B (HHT2F2HTA1B1 PROs/TERs)] AmpR/TRP1	This study
H.s. histones; N-terminus of the histone fold of macroH2A1 (∆macro domain) fused to hH2A HF-C-terminus - Region 4 swap (hH2A->macroH2A1); swapback 73_TII_76 (macroH2A1->hH2A)	pMAH525	AMP / TRP1	[pRS414-hH3.1-hH4-macroH2A1-HF(N-terminus)::hH2A(HF-C-terminus)_Region4(73_TII_76)_swap-hH2B (HHT2F2HTA1B1 PROs/TERs)] AmpR/TRP1	This study
H.s. histones; N-terminus of the histone fold of macroH2A1 (∆macro domain) fused to hH2A HF-C-terminus - Region 4 swap (hH2A->macroH2A1); swapback Q92K (macroH2A1->hH2A)	pMAH540	AMP / TRP1	[pRS414-hH3.1-hH4-macroH2A1-HF(N-terminus)::hH2A(HF-C-terminus)_Region4(Q92K)_swap-hH2B (HHT2F2HTA1B1 PROs/TERs)] AmpR/TRP1	This study
H.s. histones; N-terminus of the histone fold of macroH2A1 (∆macro domain) fused to hH2A HF-C-terminus - Region 4 swap (hH2A->macroH2A1); swapback 80_LQ_81 (macroH2A1->hH2A)	pMAH541	AMP / TRP1	[pRS414-hH3.1-hH4-macroH2A1-HF(N-terminus)::hH2A(HF-C-terminus)_Region4(80_LQ_81)_swap-hH2B (HHT2F2HTA1B1 PROs/TERs)] AmpR/TRP1	This study
H.s. histones; N-terminus of the histone fold of macroH2A1 (∆macro domain) fused to hH2A HF-C-terminus - Region 6 swap (hH2A->macroH2A1); swapback P110A (macroH2A1->hH2A)	pMAH543	AMP / TRP1	[pRS414-hH3.1-hH4-macroH2A1-HF(N-terminus)::hH2A(HF-C-terminus)_Region6(P110A)_swap-hH2B (HHT2F2HTA1B1 PROs/TERs)] AmpR/TRP1	This study
H.s. histones; N-terminus of the histone fold of macroH2A1 (∆macro domain) fused to hH2A HF-C-terminus - Region 6 swap (hH2A->macroH2A1); swapback E111V (macroH2A1->hH2A)	pMAH545	AMP / TRP1	[pRS414-hH3.1-hH4-macroH2A1-HF(N-terminus)::hH2A(HF-C-terminus)_Region6(E111V)_swap-hH2B (HHT2F2HTA1B1 PROs/TERs)] AmpR/TRP1	This study
H.s. histones; N-terminus of the histone fold of macroH2A1 (∆macro domain) fused to hH2A HF-C-terminus - Region 6 swap (hH2A->macroH2A1); swapback A114P (macroH2A1->hH2A)	pMAH546	AMP / TRP1	[pRS414-hH3.1-hH4-macroH2A1-HF(N-terminus)::hH2A(HF-C-terminus)_Region6(A114P)_swap-hH2B (HHT2F2HTA1B1 PROs/TERs)] AmpR/TRP1	This study
H.s. histones; N-terminus of the histone fold of macroH2A1 (∆macro domain) fused to hH2A HF-C-terminus - Region 6 swap (hH2A->macroH2A1); swapback H109Q (macroH2A1->hH2A)	pMAH578	AMP / TRP1	[pRS414-hH3.1-hH4-macroH2A1-HF(N-terminus)::hH2A(HF-C-terminus)_Region6(H109Q)_swap-hH2B (HHT2F2HTA1B1 PROs/TERs)] AmpR/TRP1	This study
H.s. histones; N-terminus of the histone fold of macroH2A1 (∆macro domain) fused to hH2A HF-C-terminus - Regions 1&3 swap (hH2A->macroH2A1); swapback Y38E (macroH2A1->hH2A)	pMAH623	AMP / TRP1	[pRS414-hH3.1-hH4-macroH2A1-HF(N-terminus)::hH2A(HF-C-terminus)_Region1_Region3(Y38E)_swap-hH2B (HHT2F2HTA1B1 PROs/TERs)] AmpR/TRP1	This study
H.s. histones; N-terminus of the histone fold of macroH2A1 (∆macro domain) fused to hH2A HF-C-terminus - Regions 2&3 swap (hH2A->macroH2A1); swapback Y38E (macroH2A1->hH2A)	pMAH624	AMP / TRP1	[pRS414-hH3.1-hH4-macroH2A1-HF(N-terminus)::hH2A(HF-C-terminus)_Region2_Region3(Y38E)_swap-hH2B (HHT2F2HTA1B1 PROs/TERs)] AmpR/TRP1	This study
H.s. histones; N-terminus of the histone fold of macroH2A1 (∆macro domain) fused to hH2A HF-C-terminus - Regions 4.1&3 swap (hH2A->macroH2A1); swapback Y38E (macroH2A1->hH2A)	pMAH626	AMP / TRP1	[pRS414-hH3.1-hH4-macroH2A1-HF(N-terminus)::hH2A(HF-C-terminus)_Region4.1_Region3(Y38E)_swap-hH2B (HHT2F2HTA1B1 PROs/TERs)] AmpR/TRP1	This study
H.s. histones; N-terminus of the histone fold of macroH2A1 (∆macro domain) fused to hH2A HF-C-terminus - Regions 4.2&3 swap (hH2A->macroH2A1); swapback Y38E (macroH2A1->hH2A)	pMAH627	AMP / TRP1	[pRS414-hH3.1-hH4-macroH2A1-HF(N-terminus)::hH2A(HF-C-terminus)_Region4.2_Region3(Y38E)_swap-hH2B (HHT2F2HTA1B1 PROs/TERs)] AmpR/TRP1	This study
H.s. histones; N-terminus of the histone fold of macroH2A1 (∆macro domain) fused to hH2A HF-C-terminus - Regions 5&3 swap (hH2A->macroH2A1); swapback Y38E (macroH2A1->hH2A)	pMAH628	AMP / TRP1	[pRS414-hH3.1-hH4-macroH2A1-HF(N-terminus)::hH2A(HF-C-terminus)_Region5_Region3(Y38E)_swap-hH2B (HHT2F2HTA1B1 PROs/TERs)] AmpR/TRP1	This study
H.s. histones; N-terminus of the histone fold of macroH2A1 (∆macro domain) fused to hH2A HF-C-terminus - Regions 6&3 swap (hH2A->macroH2A1); swapback Y38E (macroH2A1->hH2A)	pMAH630	AMP / TRP1	[pRS414-hH3.1-hH4-macroH2A1-HF(N-terminus)::hH2A(HF-C-terminus)_Region6_Region3(Y38E)_swap-hH2B (HHT2F2HTA1B1 PROs/TERs)] AmpR/TRP1	This study
H.s. histones histone fold of macroH2A1 (∆macro domain); all swapback mutations (macroH2A1->hH2A); macroH2A1-HF_LLR_NYAE_TII_Q92K_R6	pMAH592	AMP / TRP1	[pRS414-hH3.1-hH4-macroH2A1-sb-hH2B (HHT2F2HTA1B1 PROs/TERs)] AmpR/TRP1	This study
pNA525-sgRNA773 (SWR1)	pMAH269	AMP / LEU2	p425-SNR52p-NotI(gRNA)-SUP4t - SWR1 gRNA cloned into NotI site	This study
