## Supplemental Table 3 for "Human macroH2A1 drives nucleosome dephasing and genome instability in histone-humanized yeast"

### Sheet: Sheet1
Table S3. DNA oligos used in this study.
Name	oligo	sequence 5' -> 3'	notes	source
Forward PCRtag for HTB2	oDT133	GGTAACAGCTCTAGTACCTTCAGAG	histone genotyping	Haase et al. G3 2019
Reverse PCRtag for HTB2	oDT134	GCCGAAAAGAAACCAGC	histone genotyping	Haase et al. G3 2019
Forward PCRtag for HHT1	oDT484	GCTGCCAGAAAATCCGCC	histone genotyping	Haase et al. G3 2019
Reverse PCRtag for HHT1	oDT557	GCCAACTTGATATCCTTCTTTTGGATAGT	histone genotyping	Haase et al. G3 2019
Forward PCRtag for HHF1	oDT488	AGAGGTAAAGGTGGTAAAGGTCTA	histone genotyping	Haase et al. G3 2019
Reverse PCRtag for HHF1	oDT567	GGATTTCAAGACNGCTCTGAC	histone genotyping	Haase et al. G3 2019
Forward PCRtag for HTA2	oMH308	AGGTGGTAAAGCTGGTTCAGC	histone genotyping	Haase et al. G3 2019
Reverse PCRtag for HTA2	oMH309	CTCAGTTTCTTACAGTTCTTGAGAAGC	histone genotyping	Haase et al. G3 2019
Forward PCRtag for hH2B.3J	oMH264	CTCCAGCTCCAAAGAAGGGTTC	histone genotyping	Haase et al. G3 2019
Reverse PCRtag for hH2B.3J	oMH265	GCTTGATATCGAATTCCTGCAGCC	histone genotyping	Haase et al. G3 2019
Reverse PCRtag for hH3.1	oMH242	GCTGGCGAAAGGGGGATG	histone genotyping	Haase et al. G3 2019
Forward PCRtag for hH3.1	oMH262	ATGGCTTTGCAAGAGGCCTG	histone genotyping	Haase et al. G3 2019
Forward PCRtag for hH4	oDT565	GGTGGTAAGGGTTTGGGTAAG	histone genotyping	Haase et al. G3 2019
Reverse PCRtag for hH4	oDT566	GAAAACCTTCAAAACACCTCTGGT	histone genotyping	Haase et al. G3 2019
Reverse PCRtag for hH2A.1I	oMH243	GTTGTGTGGAATTGTGAGCGGATAAC	histone genotyping	Haase et al. G3 2019
Forward PCRtag for hH2A.1	oMH263	CGAATCTCACCACAAGGCTAAGGG	histone genotyping	Haase et al. G3 2019
Forward PCRtag for macroH2A2	oMH247	ctttggaaaaggctggtggtaagg	histone genotyping; use with oMH243	this study
Forward PCRtag for H2A.Z2	oMH248	﻿cttgaaggttaagagaatcaccccaag	histone genotyping; use with oMH243	this study
Forward PCRtag for H3.5	oMH250	﻿cagaccaggtaccgttgctttg	histone genotyping; use with oMH242	this study
Forward PCRtag for H3.4	oMH251	﻿ccaggtaccgttgctttgagag	histone genotyping; use with oMH242	this study
Forward PCRtag for macroH2A1	oMH252	﻿gggtcaaaagttgaacttgatccactc	histone genotyping; use with oMH243	this study
Forward PCRtag for H2A.Bbd	oMH253	﻿gaagctcaaaactctggtgaaagaaacatc	histone genotyping; use with oMH243	this study
Forward PCRtag for H2B.W	oMH255	﻿gttttgaagcaagttcaccaaggtttg	histone genotyping; use with oMH265	this study
Forward PCRtag for H2A.J	oMH260	﻿ttagagctaaggctaagtctagatcttctag	histone genotyping; use with oMH243	this study
Forward PCRtag for TsH2B	oMH261	﻿gggtgctaccatctctaagaaggg	histone genotyping; use with oMH265	this study
Forward PCRtag S. eubayanus HHT2	oMH844	CGAACTATTGATTAGAAAGTTGCCTTTCCAAAGAC	F PCR tag for Seub HHT2, use with oMH242	this study
Forward PCRtag S. eubayanus HHF2	oMH845	GTCACAGAAAGATTCTAAGAGATAACATTCAAGGTATC	F PCR tag for Seub HHF2 (binds to Seub HHF1 as well)	this study
Reverse PCRtag S. eubayanus HHF2	oMH846	CGGTTTACCGATCGccGAAG	R PCR tag for Seub HHF2	this study
Forward PCRtag S. eubayanus HTB1	oMH847	CTCACCCAGACACTGGTATTTCTCAAAAG	F PCR tag for Seub HTB1	this study
Reverse PCRtag S. eubayanus HTB1	oMH848	GAGGAGCACGATCGCTCAG	R PCR tag for Seub HTB1	this study
Forward PCRtag S. eubayanus HTA1	oMH849	CAGAAATGACGACgaattgaacaaattgtTG	F PCR tag for Seub HTA1, use with oMH243	this study
Forward PCRtag S. eubayanus HTA2	oMH850	TGCTGTCCTAGAATATTTGGCTGCC	F PCR tag for Seub HTA2, use with oMH242	this study
Forward PCRtag S. eubayanus HTB2	oMH851	CAGCTGCCAAGAAAACTTCTACTTCTACC	F PCr tag for Seub HTB2	this study
Reverse PCRtag S. eubayanus HTB2	oMH852	TTCTAATCATATCTGGACAAGTAACAGAACCC	R PCR tag for Seub HTB2	this study
Forward PCRtag S. eubayanus HHF1	oMH853	TGCTTTGAAGAGACAAGGTAGAACCTTG	F PCR tag for Seub HHF1	this study
Reverse PCRtag S. eubayanus HHF1	oMH854	TTTCTCCTATACCCGCTATaatacacacac	R PCR tag for Seub HHF1	this study
Forward PCRtag S. eubayanus HHT1	oMH855	GATATAAGCCAGGTACCGTCGCC	F PCR tag for Seub HHT1, use with oMH243	this study
S. eubayanus histones cloning	oMH836	tgtaaaacgacggccagtgaACTTAAGTAATAATAGCAACATATATAACATGTACCATAG	F primer to PCr out Seub HTA2B2 cluser, with homology to BssHI digested pDT109 and Seub HHF1	this study
S. eubayanus histones cloning	oMH837	TATAATTATAAACATATAAAGGGTAGTACTCAAATACTAGCACTGTATAGGatatatttc	R primer to PCr out Seub HTA2B2 cluser, with homology to BssHI digested pDT109 and Seub HHF1	this study
S. eubayanus histones cloning	oMH838	TGCTAGTATTTGAGTACTACCCTTTATATGTTTATAATTATACATATTTCTCCTATACCC	F primer to PCr out Seub HHF1T1 cluser, with homology to BssHI digested pDT109 and Seub HTB2	this study
S. eubayanus histones cloning	oMH839	aaacagctatgaccatgattacgccaactaTTATACAACTGTTAAAGAACCCAGTAAACC	R primer to PCr out Seub HHF1T1 cluser, with homology to BssHI digested pDT109 and Seub HTB2	this study
S. eubayanus histones cloning	oMH840	acgttgtaaaacgacggccagtgaTGCATAGAGGTTGCCTTTACG	F primer to PCR out Seub HHT2F2 cluster, with homology to BssHI digested pDt109 and HTB1	this study
S. eubayanus histones cloning	oMH841	ACTCTTTTTGATAACGGTTTACCGATCGccGAAGAAAAATGCATACATAAGGTTC	R primer to PCR out Seub HHT2F2 cluster, with homology to BssHI digested pDt109 and HTB1	this study
S. eubayanus histones cloning	oMH842	ACCTTATGTATGCATTTTTCTTCggCGATCGGTAAACCGTTATCAAAAAG	F primer to PCR out Seub HTA1B1 cluster, with homology to BssHI digested pDt109 and HHF2	this study
S. eubayanus histones cloning	oMH843	caggaaacagctatgaccatgattacgccaaTACCGTTTTTTAAGTGCTTGCG	R primer to PCR out Seub HTA1B1 cluster, with homology to BssHI digested pDt109 and HHF2	this study
SWR1 Deletion; donor klenow F	oMH774	GAATTCTAACTGCTCTTTGCATTTTCCAAGTTATTGCATTACAAGAATATAGGACCAGGT	F Donor for SWR1 deletion	this study
SWR1 Deletion; donor klenow R	oMH775	TAGTCCGATTTGGACAACTAAGGCAGCGGTGAAGAGTAGAACCTGGTCCTATATTCTTGT	R Donor for SWR1 deletion	this study
SWR1 Deletion; gRNA	oMH773	TGAAAGATAAATGATCGGTAAGAAACAATACAAACAGTTTTAGAGCTAGAAA	sgRNA for cutting SWR1	this study
