## Supplemental Table 4 for "Human macroH2A1 drives nucleosome dephasing and genome instability in histone-humanized yeast"

### Sheet: Sheet1
Table S4. Top Genetic interactors with macroH2A1 overexpression in yeasts.
Neg. Gis	Z-score	Gene	Gene		Pos. Gis	Z-score	Gene	Gene
1	11.4128	YLR435W	TSR2		1	-10.904	YNL147W	LSM7
2	5.10361	YCR034W	ELO2		2	-4.9061	YMR136W	GAT2
3	4.98763	YGR272C	YGR272C		3	-4.29706	YJR011C	CAL4
4	4.97434	YLR148W	PEP3		4	-4.26521	YJR054W	KCH1
5	4.95296	YDR009W	GAL3		5	-4.05243	YDL241W	YDL241W
6	4.946	YDL190C	UFD2		6	-3.59674	YJR025C	BNA1
7	4.79994	YDR028C	REG1		7	-3.39346	YJR116W	TDA4
8	4.62904	YNL315C	ATP11		8	-3.35468	YDL225W	SHS1
9	4.35955	YLR148W	PEP3		9	-3.34726	YPR087W	VPS69
12	4.02789	YGL158W	RCK1		10	-3.29335	YBR283C	SSH1
13	3.9687	YNL284C	MRPL10		11	-3.27469	YDL192W	ARF1
14	3.95894	YDR005C	MAF1		12	-3.24942	YJR131W	MNS1
15	3.8646	YDL099W	BUG1		13	-3.23012	YPR139C	LOA1
16	3.80172	YKR085C	MRPL20		14	-3.06749	YBR026C	ETR1
17	3.67668	YDL226C	GCS1		15	-3.01714	YGR018C	YGR018C
18	3.67551	YER101C	AST2		16	-2.98202	YCR046C	IMG1
19	3.66539	YNL315C	ATP11		17	-2.91484	YIL128W	MET18
20	3.5975	YER169W	RPH1		18	-2.89323	YPR133W-A	TOM5
21	3.51643	YKR085C	MRPL20		19	-2.83597	YHR021C	RPS27B
23	3.43808	YNR064C	YNR064C		20	-2.79984	YJR121W	ATP2
24	3.42797	YHR028C	DAP2		22	-2.75825	YDR461W	MFA1
25	3.39197	YER124C	DSE1		23	-2.75632	YER122C	GLO3
26	3.37877	YNL284C	MRPL10		24	-2.7432	YNL315C	ATP11
27	3.32724	YCL022C	YCL022C		25	-2.73889	YDR174W	HMO1
28	3.30239	YCR037C	PHO87		26	-2.73715	YJR106W	ECM27
29	3.25828	YDL182W	LYS20		27	-2.7304	YJL080C	SCP160
30	3.23862	YPL183W	RTC6		28	-2.71061	YMR169C	ALD3
31	3.22493	YDR378C	LSM6		29	-2.70384	YBL093C	ROX3
32	3.22201	YDL134C	PPH21		30	-2.69646	YLR192C	HCR1
33	3.2192	YBR300C	YBR300C		31	-2.68168	YAL058C-A	YAL058C-A
34	3.19528	YBR271W	EFM2		33	-2.67394	YDR036C	EHD3
35	3.17404	YJR021C	REC107		34	-2.66447	YJR060W	CBF1
36	3.0921	YJR118C	ILM1		35	-2.65842	YJL021C	BBC1
37	3.07351	YGL157W	ARI1		36	-2.64492	YIL090W	ICE2
38	3.05924	YJR098C	YJR098C		37	-2.62254	YJR009C	TDH2
39	3.05468	YDL206W	YDL206W		38	-2.57753	YCL037C	SRO9
40	3.02505	YLR425W	TUS1		39	-2.53971	YDL233W	MFG1
41	3.01968	YGL212W	VAM7		40	-2.53568	YCR020W-B	HTL1
42	2.99731	YJR109C	CPA2		41	-2.53005	YDR025W	RPS11A
43	2.99388	YBR122C	MRPL36		42	-2.52584	YGR167W	CLC1
44	2.98082	YDL194W	SNF3		43	-2.49174	YPR044C	YPR044C
45	2.9715	YJR031C	GEA1		44	-2.4682	YCR081W	SRB8
46	2.96514	YMR174C	PAI3		45	-2.46241	YLR434C	YLR434C
47	2.93817	YCR077C	PAT1		46	-2.45425	YPL129W	TAF14
48	2.93495	YJR026W	YJR026W		47	-2.45107	YOR293W	RPS10A
49	2.92169	YDL151C	BUD30		48	-2.4486	YAL047C	SPC72
50	2.9178	YJL029C	VPS53		49	-2.43128	YGL237C	HAP2
51	2.90665	YDL236W	PHO13		50	-2.40974	YPL090C	RPS6A
52	2.89642	YDL238C	GUD1		51	-2.40031	YJL007C	YJL007C
53	2.88482	YER149C	PEA2		53	-2.3929	YDR034C	LYS14
54	2.88402	YJR024C	MDE1		54	-2.391	YJR134C	SGM1
55	2.81805	YJR077C	MIR1		55	-2.38766	YNL284C	MRPL10
56	2.80308	YLR350W	ORM2		56	-2.38296	YML010C-B	YML010C-B
57	2.79195	YDR008C	YDR008C		57	-2.37439	YDL021W	GPM2
58	2.7679	YDL188C	PPH22		58	-2.37403	YDR197W	CBS2
59	2.76758	YJR099W	YUH1		59	-2.37372	YCL075W	YCL075W
60	2.76695	YDL198C	GGC1		60	-2.36796	YJR010C-A	SPC1
61	2.75134	YER103W	SSA4		61	-2.36248	YGL043W	DST1
62	2.72964	YDR049W	VMS1		62	-2.36009	YNL005C	MRP7
63	2.72508	YNL099C	OCA1		63	-2.35083	YDR230W	YDR230W
64	2.71045	YBR078W	ECM33		64	-2.34392	YNL032W	SIW14
65	2.7057	YLR381W	CTF3		66	-2.32218	YJR133W	XPT1
66	2.70028	YKL155C	RSM22		67	-2.31622	YGR063C	SPT4
67	2.6974	YNL284C	MRPL10		68	-2.30617	YMR228W	MTF1
68	2.69731	YKL167C	MRP49		69	-2.2986	YCR002C	CDC10
69	2.68954	YCR066W	RAD18		70	-2.29492	YML010W-A	YML010W-A
70	2.67935	YJR056C	YJR056C		71	-2.28736	YNL220W	ADE12
71	2.6641	YLR438W	CAR2		72	-2.27544	YER044C	ERG28
72	2.65367	YAR050W	FLO1		73	-2.25291	YEL044W	IES6
73	2.64765	YGL156W	AMS1		74	-2.24914	YPR131C	NAT3
74	2.64255	YOR309C	YOR309C		76	-2.24332	YBR279W	PAF1
75	2.63183	YDL113C	ATG20		78	-2.23125	YLR388W	RPS29A
76	2.63048	YJR033C	RAV1		79	-2.23061	YDL063C	SYO1
77	2.61821	YIL153W	RRD1		80	-2.22537	YHR051W	COX6
78	2.61214	YDR017C	KCS1		81	-2.21817	YDL155W	CLB3
79	2.61108	YNR032C-A	HUB1		82	-2.20831	YBR112C	CYC8
80	2.56717	YJL028W	YJL028W		83	-2.20758	YDL122W	UBP1
81	2.55888	YLR461W	PAU4		84	-2.20583	YDR046C	BAP3
82	2.5517	YKR085C	MRPL20		85	-2.2056	YEL029C	BUD16
83	2.5427	YCR076C	FUB1		86	-2.19965	YNL296W	YNL296W
84	2.54228	YPL183W	RTC6		88	-2.16879	YBR048W	RPS11B
85	2.5232	YBR131W	CCZ1		89	-2.15327	YEL044W	IES6
86	2.49551	YJR043C	POL32		90	-2.15164	YNL220W	ADE12
87	2.4905	YJR150C	DAN1		91	-2.14907	YMR256C	COX7
88	2.46163	YBR290W	BSD2		92	-2.14156	YMR055C	BUB2
89	2.46026	YJR059W	PTK2		93	-2.14096	YLR287-A	YLR287-A
90	2.43374	YOR323C	PRO2		94	-2.11995	YJR053W	BFA1
91	2.42468	YKL176C	LST4		95	-2.11836	YNL302C	RPS19B
92	2.40777	YJR044C	VPS55		96	-2.1168	YGR162W	TIF4631
93	2.3958	YPL017C	IRC15		98	-2.10635	YOL001W	PHO80
94	2.38476	YOL012C	HTZ1		99	-2.0977	YGL033W	HOP2
95	2.38371	YBL002W	HTB2		100	-2.09317	YCR024C-A	PMP1
96	2.37743	YIL103W	DPH1		101	-2.09285	YKL143W	LTV1
97	2.37684	YOR325W	YOR325W		102	-2.09001	YGL029W	CGR1
98	2.35851	YJR104C	SOD1		103	-2.08341	YGL199C	YGL199C
99	2.35527	YJR055W	HIT1		104	-2.07214	YGR289C	MAL11
100	2.34859	YMR098C	ATP25		105	-2.07197	YDR035W	ARO3
101	2.34721	YER016W	BIM1		107	-2.07071	YOR147W	MDM32
102	2.34714	YDL118W	YDL118W		108	-2.06537	YBR281C	DUG2
103	2.34274	YMR172W	HOT1		109	-2.05822	YML128C	MSC1
104	2.33067	YOL143C	RIB4		110	-2.05397	YBL099W	ATP1
105	2.32215	YJR097W	JJJ3		112	-2.03955	YDL211C	YDL211C
106	2.31253	YDL170W	UGA3		113	-2.03945	YDL045W-A	MRP10
107	2.29474	YMR052C-A	YMR052C-A		115	-2.02923	YKL076C	YKL076C
108	2.28823	YLR449W	FPR4		116	-2.02488	YOL148C	SPT20
109	2.28222	YBR034C	HMT1
110	2.27262	YOR132W	VPS17
111	2.26695	YJR135C	MCM22
112	2.26379	YNL097C	PHO23
113	2.25981	YDR537C	YDR537C
114	2.25495	YBR009C	HHF1
115	2.25199	YNR066C	YNR066C
116	2.2435	YJL148W	RPA34
117	2.23216	YGL217C	YGL217C
118	2.22399	YLR244C	MAP1
119	2.2195	YLR353W	BUD8
120	2.21612	YKR055W	RHO4
121	2.21384	YLR427W	MAG2
122	2.2128	YGR219W	YGR219W
123	2.19528	YOR309C
124	2.1862	YBR056W	MRX18
125	2.18542	YML021C	UNG1
126	2.18517	YDR296W	MHR1
127	2.18099	YJR020W	YJR020W
128	2.16885	YBR107C	IML3
129	2.167	YGR257C	MTM1
130	2.15606	YLL027W	ISA1
131	2.14684	YNR015W	SMM1
132	2.12258	YIL168W	YIL168W
133	2.12123	YDR318W	MCM21
134	2.10368	YER116C	SLX8
135	2.09902	YGL232W	TAN1
136	2.08851	YDR441C	APT2
137	2.08594	YNL229C	URE2
138	2.06733	YLR396C	VPS33
139	2.06731	YBL002W	HTB2
140	2.06526	YHR034C	PIH1
141	2.05563	YGL140C	YGL140C
142	2.02428	YKL155C	RSM22
143	2.0184	YPL018W	CTF19
144	2.01617	YPL031C	PHO85
145	2.01605	YNL011C	YNL011C
146	2.01254	YBR284W	YBR284W
147	2.00962	YBR251W	MRPS5
148	2.00601	YDL162C	YDL162C
149	2.00099	YGL032C	AGA2
