## Supplemental Table 5 for "Human macroH2A1 drives nucleosome dephasing and genome instability in histone-humanized yeast"

### Sheet: Sheet1
Table S5. List of variants identified from whole genome sequencing of macroH2A1-HF-sb and H2Amacro1 histone humanized yeasts
Lineage	generation obs.	Chromosome	Position (shuffle strain Ref)	Ref.	Mut.	Gene	Change	Unique to lineage	Notes
macroH2A1-sb Clone 1	ancestral, gen30, gen60	II	603937	A	G	MSI1	L66L	NO	Subunit of chromatin assembly factor I (CAF-1);
		II	710223	C	G	ARO4	A8P	NO	3-deoxy-D-arabino-heptulosonate-7-phosphate (DAHP) synthase
		IV	1394438	A	G	PKH3	Q318R	YES	Protein kinase with similarity to mammalian PDK1 and yeast Pkh1p/Phk2p
		V	464816	G	A	SPT15	L204L	NO	TATA-binding protein (TBP); general transcription factor
		XI	54332	G	A	EAP1	E210K	YES	eIF4E-associated protein, competes with eIF4G for binding to eIF4E; accelerates mRNA degradation by promoting decapping
		XV	158139	C	T	DUF1	P58L	NO	Ubiquitin-binding protein of unknown function
macroH2A1-sb Clone 2	ancestral, gen30, gen60	II	603937	A	G	MSI1	L66L	NO	Subunit of chromatin assembly factor I (CAF-1);
		II	710223	C	G	ARO4	A8P	NO	3-deoxy-D-arabino-heptulosonate-7-phosphate (DAHP) synthase
		V	464816	G	A	SPT15	L204L	NO	TATA-binding protein (TBP); general transcription factor
		VII	103438	T	G	CHC1	R1356S	YES	Clathrin heavy chain; subunit of the major coat protein involved in intracellular protein transport and endocytosis
		VII	196044	T	G	RAD54	S121R	YES	DNA-dependent ATPase that stimulates strand exchange; involved in the recombinational repair of double-strand breaks in DNA
		VII	202855	T	G	YGL159W	L45R	YES	Putative protein of unknown function
		VII	631673	C	A	ENV11	D799Y	NO	Protein proposed to be involved in vacuolar functions
		VIII	510950	C	T	SCH9	H530Y	YES	AGC family protein kinase; functional ortholog of mammalian S6 kinase
		XIII	72886	T	G	TSL1	S756A	YES	Large subunit of trehalose 6-phosphate synthase/phosphatase complex; converts uridine-5'-diphosphoglucose and glucose 6-phosphate to trehalose
		XIV	320279	G	C	SKO1	Q361E	NO	Basic leucine zipper transcription factor of the ATF/CREB family
		XV	158139	C	T	DUF1	P58L	NO	Ubiquitin-binding protein of unknown function
	gen30, gen60	pDT109	4195	TCCTTCTTTTGAGCCTTGGTAACAGCCTTCTTAGAAC	T	hH2B	Deletion H2BdelG13-K24	YES	Histone H2B
		VI	73684	GA	G	RIM15	frameshift; nonesense249-STOP310	YES	Protein kinase involved in cell proliferation in response to nutrients
	gen60	X	645207	C	G	JHD2	E429Q	YES	JmjC domain family histone demethylase;
macroH2A1-sb Clone 3	ancestral, gen30, gen60	II	603937	A	G	MSI1	L66L	NO	Subunit of chromatin assembly factor I (CAF-1);
		II	710223	C	G	ARO4	A8P	NO	3-deoxy-D-arabino-heptulosonate-7-phosphate (DAHP) synthase
		V	464816	G	A	SPT15	L204L	NO	TATA-binding protein (TBP); general transcription factor
		VII	631673	C	A	ENV11	D799Y	NO	Protein proposed to be involved in vacuolar functions
		VII	976004	A	C	YAP1802	A194A	YES	Protein of the AP180 family; involved in clathrin cage assembly
		XIII	65885	GA	G	NUP188	frameshift; nonsense554-STOP589	YES	Subunit of the inner ring of the nuclear pore complex (NPC);
		XIV	320279	G	C	SKO1	Q361E	NO	Basic leucine zipper transcription factor of the ATF/CREB family
		XV	158139	C	T	DUF1	P58L	NO	Ubiquitin-binding protein of unknown function
	gen30, gen60	II	695616	C	G	VVS1	W230V	YES	Putative transporter, member of the sugar porter family; localizes to the vacuolar membrane
		XIII	499763	ATCAAAGTTCCGTCTGGGGAAGCAG	A	ASC1	Deletion ASC1delT203-L210	YES	G-protein beta subunit and guanine dissociation inhibitor for Gpa2p; ortholog of RACK1 that inhibits translation
	gen60	pDT109	4195	TCCTTCTTTTGAGCCTTGGTAACAGCCTTCTTAGAAC	T	hH2B	Deletion H2BdelG13-K24	YES	Histone H2B
macroH2A1-sb Clone 4	ancestral, gen30, gen60	II	418907	A	G	IST2	A300A	YES	Cortical ER protein involved in ER-plasma membrane (PM) tethering
		II	603937	A	G	MSI1	L66L	NO	Subunit of chromatin assembly factor I (CAF-1);
		II	710223	C	G	ARO4	A8P	NO	3-deoxy-D-arabino-heptulosonate-7-phosphate (DAHP) synthase
		IV	1333305	G	C	PPZ2	S40S	YES	Serine/threonine protein phosphatase Z; involved in regulation of potassium transport
		VI	47433	T	C	LAM5	P104P	YES	Putative sterol transfer protein
		XIII	762281	G	T	SNR86	noncoding	YES	H/ACA box small nucleolar RNA (snoRNA)
		XV	158139	C	T	DUF1	P58L	NO	Ubiquitin-binding protein of unknown function
		XV	798371	C	T	APC5	A441T	YES	Subunit of the Anaphase-Promoting Complex/Cyclosome (APC/C); ubiquitin-protein ligase required for degradation of anaphase inhibitors
hH2Amacro1 Clone 1	ancestral, gen30-A/B, gen60-A/B	IV	916538	G	T	SIR4	Q201H	NO	SIR protein involved in assembly of silent chromatin domains
		XII	949163	T	C	INA1	L137S	YES	Protein of unknown function
		XIII	45766	G	A	CTK3	R235K	YES	Gamma subunit of C-terminal domain kinase I
		XV	766541	G	A	MCP1	A66V	NO	Mitochondrial protein of unknown function involved in lipid homeostasis; integral membrane protein that localizes to the mitochondrial outer membrane
	gen-60-A	XII	1034231	A	G	LEU3	T181A	YES	Zinc-knuckle transcription factor, regulates genes involved in branched chain amino acid biosynthesis and ammonia assimilation;
		XV	318244	T	G	SIN3	L436R	YES	Component of both the Rpd3S and Rpd3L histone deacetylase complexes; involved in transcriptional repression and activation of diverse processes
	gen30-B, gen60-B	III	164502	T	C	SYP1	T409A	YES	Negative regulator of WASP-Arp23 complex; involved in endocytic site formation
hH2Amacro1 Clone 2	ancestral, gen30-A/B/C, gen60-A/B/C	pDT109	5195	G	T	hH2A	R36I	YES	Histone H2A
		IV	637697	C	A	GIS1	S187STOP	NO	Histone demethylase and transcription factor; regulates genes during nutrient limitation
		IV	916538	G	T	SIR4	Q201H	NO	SIR protein involved in assembly of silent chromatin domains
		VII	579559/60	GA	TT	MTE1	R27I	NO	Protein of unknown function; involved in maintenance of proper telomere length
		XV	766541	G	A	MCP1	A66V	NO	Mitochondrial protein of unknown function involved in lipid homeostasis; integral membrane protein that localizes to the mitochondrial outer membrane
	gen30-A, gen60-A	III	72027	A	G	FUS1	S75S	YES	Membrane protein localized to the shmoo tip; required for cell fusion
		IV	954474	C	T	VHS1	R33C	YES	Cytoplasmic serine/threonine protein kinase; high-copy suppressor of the synthetic lethality of a sis2 sit4 double mutant, suggesting a role in G1/S phase progression
	gen30-B, gen60-B	II	458393	G	T	YSA1	I82I	YES	Nudix hydrolase family member with ADP-ribose pyrophosphatase activity; shown to metabolize O-acetyl-ADP-ribose to AMP and acetylated ribose 5'-phosphate
		IV	224948	A	G	CDC53	N216D	YES	Cullin; structural protein of SCF complexes; SCF promotes the G1-S transition by targeting G1 cyclins and the Cln-CDK inhibitor Sic1p for degradation
	gen60-B	VIII	17536	A	AT	YHL041W	insertion/frameshift	YES	Putative protein of unknown function; conserved across S. cerevisiae strains
		XI	165114	T	G	NNR2	Q274P	YES	Widely-conserved NADHX dehydratase
	gen30-C, gen60-C	XII	263729	T	A	RPL22A	Q75H	YES	Ribosomal 60S subunit protein L22A
	gen60-C	XIII	736577	T	C	PEP5	G1018G	YES	Histone E3 ligase, component of CORVET membrane tethering complex; involved in ubiquitination and degradation of excess histones
		XV	480099	G	T	WHI5	A189A	YES	Repressor of G1 transcription; binds to SCB binding factor (SBF) at SCB target promoters in early G1
hH2Amacro1 Clone 3	ancestral, gen30-A/B/C, gen60-A/B/C	IV	637697	C	A	GIS1	S187STOP	NO	Histone demethylase and transcription factor; regulates genes during nutrient limitation
		IV	916538	G	T	SIR4	Q201H	NO	SIR protein involved in assembly of silent chromatin domains
		VII	579559/60	GA	TT	MTE1	R27I	NO	Protein of unknown function; involved in maintenance of proper telomere length
		XV	766541	G	A	MCP1	A66V	NO	Mitochondrial protein of unknown function involved in lipid homeostasis; integral membrane protein that localizes to the mitochondrial outer membrane
	gen30-A/B/C, gen60-A/B/C	pDT109	5195	G	T	hH2A	R36I	YES	Histone H2A
	gen30-A, gen60-A	IV	1008114	T	A	GLO2	V247D	YES	Cytoplasmic glyoxalase II; catalyzes the hydrolysis of S-D-lactoylglutathione into glutathione and D-lactate
		XII	931833	T	C	BLS1	M7V	YES	Subunit of the BLOC-1 complex involved in endosomal maturation
	gen30-A	III	185202	C	T	PHO87	K426K	YES	Low-affinity inorganic phosphate (Pi) transporter
	gen60-A	X	656685	G	A	VPS70	S669F	YES	Protein of unknown function involved in vacuolar protein sorting
	gen30-B, gen60-B	VII	132418	A	G	GCN1	K298R	YES	Positive regulator of the Gcn2p kinase activity; forms a complex with Gcn20p; proposed to stimulate Gcn2p activation by an uncharged tRNA
	gen60-C	V	296514	C	T	ARG5,6	R735C	YES	Acetylglutamate kinase and N-acetyl-gamma-glutamyl-phosphate reductase; the 3rd step in arginine biosynthesis
		XII	802500	C	G	VRP1	G70A	YES	Verprolin, proline-rich actin-associated protein; involved in cytoskeletal organization and cytokinesis
			889505	C	T	IKI3	V332M	YES	Subunit of Elongator complex; Elongator is required for modification of wobble nucleosides in tRNA; maintains structural integrity of Elongator
