## Supplemental Table 6 for "Human macroH2A1 drives nucleosome dephasing and genome instability in histone-humanized yeast"

### Sheet: Sheet1
Supplemental Table 6. Global comparison of nucleosome positioning from combined biological replicates
Humanized vs. Sc histones	Total nucleosomes	No. sig. occupancy change	No. sig. pos change	No. sig. fuzzy change
HsH2A (replicative)	70680	1786	839	15
macroH2A1-HF-sb	70592	3958	2538	39
H2Amacro1	71177	3253	2016	109
