## Supplemental Table 8 for "Human macroH2A1 drives nucleosome dephasing and genome instability in histone-humanized yeast"

### Sheet: Sheet1
Supplemental Table 8. Occurrences of aneuploidy in macroH2A1 histone humanized yeasts
strain	macroH2A chimeria	I	II	III	IV	V	VI	VII	VIII	IX	X	XI	XII	XIII	XIV	XV	XVI	rearrangements
634_evo5_C1	hH2Amacro	0	0	0	0	0	0	0	0	0	0	1	0	0	0	0	0
634_evo5_C2	hH2Amacro	1	0	0	0	0	0	0	0	0	0	1	0	0	0	0	0
635_evo5_C1	hH2Amacro	0	0	0	0	0	0	0	0	0	0	0	1	0	0	0	0	internal deletion to Chr XII
635_evo5_C2	hH2Amacro	0	0	1	0	0	0	0	0	0	0	0	1	0	0	0	0	internal deletion to Chr XII
635_evo5_pop	hH2Amacro	0	0	1	0	0	0	0	0	0	0	0	1	0	0	0	0	internal deletion to Chr XII
636_evo5_C1	hH2Amacro	0	0	1	0	0	0	0	0	0	0	0	1	0	0	0	0	internal deletion to Chr XII
636_evo5_C2	hH2Amacro	0	0	0	0	0	0	0	0	0	0	0	1	0	0	0	0	internal deletion to Chr XII
636_evo5_pop	hH2Amacro	0	0	1	0	0	0	0	0	1	0	1	1	0	0	0	0	internal deletion to Chr XII
yHs_macroH2A_HF_sb_evo5_C1	macroH2A1-sb	1	1	0	1	1	0	0	0	1	0	1	0	0	0	0	1	multiple rearrangements
yHs_macroH2A_HF_sb_evo5_C2	macroH2A1-sb	1	0	1	0	0	0	0	0	0	0	1	0	0	0	0	0
yHs_macroH2A_HF_sb_evo5_C3	macroH2A1-sb	0	0	1	0	0	0	0	0	0	0	0	0	0	0	0	0
yHs_macroH2A_HF_sb_evo5_C4	macroH2A1-sb	1	0	1	0	0	0	0	1	0	0	1	0	0	1	0	1	multiple rearrangements
634_anc_pop	hH2Amacro	0	0	0	0	0	0	0	0	0	0	1	1	0	0	0	0	internal deletion to Chr XII
635_anc_pop	hH2Amacro	0	0	1	0	0	0	0	0	0	0	0	1	0	0	0	0	internal deletion to Chr XII
636_anc_pop	hH2Amacro	0	0	1	0	0	0	0	0	0	0	1	1	0	0	0	0	internal deletion to Chr XII
yHs_macroH2A_HF_sb_anc_pop_C1	macroH2A1-sb	1	1	0	0	1	0	0	0	1	0	1	0	0	0	0	1
yHs_macroH2A_HF_sb_anc_pop_C2	macroH2A1-sb	0	0	0	0	0	0	0	0	0	0	1	0	0	0	0	0
yHs_macroH2A_HF_sb_anc_pop_C3	macroH2A1-sb	0	0	1	0	0	0	0	0	0	0	1	0	0	0	0	0
yHs_macroH2A_HF_sb_anc_pop_C4	macroH2A1-sb	1	0	1	0	0	0	0	1	0	0	0	0	0	1	0	0
yHs_macroH2A_HF_sb_anc_pop_C5	macroH2A1-sb	0	0	1	0	1	0	0	0	1	0	1	0	0	0	0	1
634_evo10_C1	hH2Amacro	0	0	0	0	0	0	0	0	0	0	1	0	0	0	0	0
634_evo10_C2	hH2Amacro	1	0	0	0	0	0	0	0	0	0	1	0	0	0	0	0
635_evo10_C1	hH2Amacro	0	0	0	0	0	0	0	0	1	0	0	1	0	0	0	0	internal deletion to Chr XII
635_evo10_C2	hH2Amacro	0	0	0	0	0	0	0	0	1	0	0	1	0	0	0	0	internal deletion to Chr XII
635_evo10_pop	hH2Amacro	0	0	0	0	0	0	0	0	0	0	0	1	0	0	0	0	internal deletion to Chr XII
636_evo10_C1	hH2Amacro	0	0	0	0	0	0	0	0	1	0	0	1	0	0	0	0	internal deletion to Chr XII
636_evo10_C2	hH2Amacro	0	0	0	0	0	0	0	0	0	0	0	1	0	0	0	0	internal deletion to Chr XII
636_evo10_pop	hH2Amacro	0	0	0	0	0	0	0	0	0	0	0	1	0	0	0	0	internal deletion to Chr XII
yHs_macroH2A_HF_sb_evo10_C1	macroH2A1-sb	1	1	1	1	1	1	0	0	1	0	1	0	0	0	0	1	multiple rearrangements
yHs_macroH2A_HF_sb_evo10_C2	macroH2A1-sb	1	0	1	0	0	0	0	0	0	0	1	0	0	0	0	0
yHs_macroH2A_HF_sb_evo10_C3	macroH2A1-sb	0	0	1	0	0	0	0	0	0	0	0	0	0	0	0	0
yHs_macroH2A_HF_sb_evo10_C4	macroH2A1-sb	1	0	1	0	0	0	0	1	0	0	0	0	0	1	0	1	multiple rearrangements
