## Supplemental Table 9 for "Human macroH2A1 drives nucleosome dephasing and genome instability in histone-humanized yeast"

### Sheet: Sheet1
Supplemental Table 9. Putative Translocations identified in nanopore sequencing dataset in macroH2A1-HF-sb clone 1 and 4
clone1iso3
chr	pos (bp)	ALT	inferred event	locus 1	locus 2	support (no. reads)
chr03	83027	N]chr05:448223]	chr03[1–83027]::chr05[1-448223]'	YCLWdelta15	YELWdelta20	3
chr03	140956	N]chr04:991009]	chr03[1–140956]::chr04[1-991009]'	SRD1	YDRCdelta22	4
chr03	140957	N[chr10:472462[	chr03[1–140957]::chr10[472462-745752]	SRD1	YJRWdelta11	3
chr03	140957	N]chr04:990000]	chr03[1–140957]::chr04[1-990000]'	SRD1	YDRCTy1-3	4
chr03	158495	]chr10:483960]N	chr10[1-483960]::chr03[158495-305803]	YCRWdelta11	YJRWdelta13	4
chr03	158496	]chr04:1100058]N	chr04[1-1100058]::chr03[158496-305803]	YCRWdelta11	YDRWdelta24	11
chr07	541691	N[chr12:816071[	chr07[1-541691]::chr12[816071-1075775]	YGRWdelta14	YLRCdelta21	6
chr08	556832	]chr16:948065]N	chr16[1-948065]::chr08[556832-562643]	TEL8R	TEL16R	3
chr12	10904	N]chr16:948059]	chr12[1-10904]::chr16[1-948059]'	TEL12L	TEL16R	3
chr12	816072	N[chr07:540702[	chr12[1-816072]::chr07[540702-1090944]	YLRCdelta21	YGRWTy1-1	3
chr14	6619	N]chr08:562455]	chr14[1-6619]::chr08[1-562455]'	TEL14L	TEL8R	2
chr16	810558	A	chr16_DEL[810558–856508]	YPRCdelta19	YPRCdelta24	7
chr05	448222	A	chr05_DEL[448222–497294]	YELWdelta27	YERCdelta24	3
chr03	140956	A	chr03_DEL[140956–158495]	SRD1	YCRWdelta11	1
clone4iso3
chr	pos (bp)	ALT	inferred translocation	locus 1	locus 2	support (no. reads)
chr03	83030	N]chr05:448223]	chr03[1–83030]::chr05[1-448223]'	YCLWdelta15	YELWdelta20	5
chr04	1094141	]chr08:133989]N	chr08[1-133989]::chr04[1094141–1530297]	YDRWdelta23	YHRWdelta7	6
chr07	535754	]chr12:816075]N	chr12[1-816075]::chr07[535754-1090944]	YGRCdelta12	YLRCdelta21	5
chr07	541693	N[chr12:816070[	chr07[1-541693]::chr12[816070-1075775]	YGRWdelta14	YLRCdelta21	3
chr10	483951	N[chr03:140956[	chr10[1-483951]::chr03[140956-305803]	YJRWdelta13	SRD1	2
chr10	483959	N[chr13:184146[	chr10[1483959]::chr13[184146-924410]	YJRWdelta13	YMLWdelta3	3
chr10	483972	N[chr12:816073[	chr10[1483959]::chr12[816073-1075775]	YJRWdelta13	YLRCdelta21	3
chr12	10903	N]chr16:948064]	chr12[1-10903]::chr16[1-948064]'	TEL12L	TEL16R	6
chr12	11201	N]chr08:562455]	chr12[1-11201]::chr08[1-562455]'	TEL12L	TEL8R	3
chr12	816072	N[chr07:540831[	chr12[1-816072]::chr07[540831-1090944]	YLRCdelta21	YGRWTy1-1	3
chr12	1062744	]chr15:1090243]N	chr15[1-1090243]::chr12[1062744-1075775]	TEL12R	TEL15R	3
chr14	6619	N]chr08:562477]	chr14[1-6619]::chr08[1-562477]'	TEL14L	TEL8R	10
chr14	569943	N]chr16:819602]	chr14[1-569943]::chr16[1-819602]'	YNCN0012C	YNCP0020W	8
chr15	600735	N[chr03:140956[	chr15[1-600735]::chr03[140956-305803]	YORWdelta14	SRD1	3
chr16	819612	N]chr14:564316]	chr16[1-819612]::chr14[1-564316]'	YNCP0020W	YNLCTy2-1	8
*all list bp positions are based on the histone shuffle strain reference genome (fasta file available on figshare)
